# The genetic architecture of trabecular bone score and association with fracture: a genome-wide association and meta-analysis

**DOI:** 10.1101/2025.10.01.678241

**Authors:** Haojie Lu, Griffin Tibbitts, Gloria Hoi-Yee LI, Monika Frysz, Christine W. Lary, Katerina Trajanoska, Nilabhra R. Das, Lissette de Groot, Ching-Lung Cheung, Natasja M. van Schoor, André G. Uitterlinden, Nathalie van der Velde, Jonathan H Tobias, Fernando Rivadeneira, David M. Evans, Douglas P. Kiel, John P. Kemp, Carolina Medina-Gomez

## Abstract

**Background:** Trabecular bone score (TBS) is a texture-based measurement derived from DXA scans, which describes the distribution of mineral across the vertebral bodies. Identifying its genetic determinants is crucial for enhancing understanding of its biological basis and clarifying its relationship with fracture risk.

**Methods:** We conducted a large-scale genome-wide association study (GWAS) of TBS from 44,767 participants (95.08% European ancestry). Sex heterogeneity was assessed through sex-stratified GWAS. Post-GWAS analyses included functional annotation, gene-set enrichment analysis, and *cis*-expression quantitative trait locus (*cis-*eQTL) colocalization. Two-sample and multivariable Mendelian randomization (MR) were employed to investigate the causal effect of TBS on fractures.

**Findings:** We identified 33 independent variants associated with TBS, which explained 4.06% of TBS phenotypic variance. All the discovered signals map to previously identified BMD-associated loci. Additionally, we identified genetic variants in the *RAB11FIP3* locus that exhibited a sex-heterogeneous effect, being associated with TBS exclusively in males. Functional annotation and colocalization identified functional genes related to TBS. The two-sample and multivariable MR analyses indicated that TBS potentially has an independent causal effect on fracture risk.

**Interpretation:** Our study unveiled 33 independent loci associated with TBS, all in BMD-associated loci. One locus was further identified as associated with TBS only in males. MR results suggested that genetically derived TBS may be causally associated with fracture risk at different sites, potentially beyond BMD. This study provides insights into the TBS genetic architecture and uncovers its potential clinical applications in fracture risk prediction.

**Funding:** All funding information can be found in the Acknowledgements section.

**Research in context:** *Evidence before this study:* Osteoporosis is a common disease prevalent in older adults, mainly diagnosed by low bone mineral density and disruption of bone architecture. While the genetic determinants of bone mass have been well studied, the genetic architecture of bone features beyond BMD remains largely unknown.

*Added value of this study:* This study presents a large genome-wide association meta-analysis of the trabecular bone score (TBS), a measurement of trabecular distribution of bone mineralization across vertebral bodies. Our study identified 33 independent variants associated with TBS and one association signal only in males. Functional annotation highlighted crucial genes related to TBS. The two-sample and multivariable Mendelian randomization (MR) analyses suggested that TBS may be causally linked with fracture risk, potentially independent of BMD.

*Implications of all the available evidence:* Our study represents an expansion of the traditional bone density phenotype used in most previous skeletal genetic studies. Based on the findings that all of the significant loci for TBS have been previously identified in GWAS of BMD, we conclude that TBS-associated variants have pleiotropic effects affecting not only mineral density but also the distribution patterns of minerals in the cancellous bone. Continuing to perform genetic studies of new skeletal phenotypes beyond BMD could ultimately impact the management and prediction of osteoporosis patients.
