## Supplementary Table 1 for "The genetic architecture of trabecular bone score and association with fracture: a genome-wide association and meta-analysis": Supplementary table_1.xlsx

### Sheet: Sheet1
Supplementary Table 1. The descriptive information and quality control details of genotype data, imputation steps, and association per cohort.
STUDY				GENOTYPING			SAMPLE QC (prior to imputation)							SNP QC (prior to imputation)				IMPUTATION					ASSOCIATION					DXA SPECIFICATIONS
Acronym	Full Name	Ethnicity		Genotyping platform & SNP panel	Genotyping calling algorithm		Call rate	Heterozygosity	Ethnic outliers excluded	Stratification Adjustment	Incorrect sex Allocation	Cryptic Relatedness		MAF	HWE	Call rate		Imputation software	Phased Reference Data	SNPs used for Imputation	Submitted SNPs		Software	Covariates (All participants)	Covariates (Men)	Covariates (Women)		DXA Device (lumbar spine)	TBS Software	TBS adjusted by	Total Number Scanned
BPROOF	B-PROOF	European		Omniexpress	GenomeStudio		≤97.5% Excluded	F-values < -0.096	4SD CEU HapMap	4 PCs	Self reported sex vs. X chromosome heterozygosity	PI HAT>0.3		≤ 1 % MAF	P value < 1E-6	callrate ≤ 98%		Michigan imputation server	HRC release 1.1	730525	30072738		rvtest (version: 20190205)	Age, sex, 10 PCs, kinship	Age,10 PCs, kinship	Age, 10 PCs, kinship		Hologic QDR 4500 Delphi device /GE Lunar Prodigy device	TBS iNsight v3.0	BMI	725
FHS	Framingham Heart Study	European		Affymetrix 500K + Affymetrix 50K	BRLMM		<97%	>5 SD from mean or >= 1000 Mendelian errors	None	None	None	None		≤ 1 % MAF	P value < 1E-6	callrate < 96.9%		Shape-it/Minimac3	HRC release 1	390785	39210718		rvtest	Age, sex, 10PCs	Age, 10PCs	Age, 10PCs		GE-Lunar (Lunar Prodigy)	TBS iNsight v4.0	tissue thickness	4659
Genr-R	Generation R	Multi		GSA-MD array version 3	zCall		≤99% Excluded	F-values < -0.088	None	4 PCs	Self reported sex vs. X chromosome heterozygosity	-		None	P value < 1E-5	callrate ≤ 99%		Shape-it/Minimac4	1000G Phase3 version5	660868	49008248		rvtest (version: 20190205)	Age, sex, 10 PCs, kinship	-	Age, 10 PCs, kinship		GE-Lunar iDXA	TBS iNsight v3.0	BMI	3072
HKOS	Hong Kong Osteoporosis Study	Southern Chinese		Illumina HumanHap 610 Quad chip and Illumina Global Screening	Genome Studio		≤95% Excluded	-	none, based on 4SD CHB Hapmap	Nil	Self reported sex vs. X chromosome heterozygosity	PI HAT>0.1875		≤ 1 % MAF	P value < 1E-6	callrate ≤ 95%		Michigan imputation server	HRC release 1.1	474,951 (610 Quad Chip) 355,698 (GSA)	40117236		plink (version 1.9)	Age, sex, 10PCs	Age, 8PCs	Age, 10PCs		Hologic QDR 2000plus system (1995-2002); Hologic QDR 4500 plus system (2002-2010)	TBS iNsight v 3.0.2.0	BMI	1448
RS1	Rotterdam Study I	European		illumina 550 (+duo)/Illumina 610 quad	GenomeStudio		≤97.5% Excluded	F-values < -0.096	4SD CEU HapMap	4 PCs	Self reported sex vs. X chromosome heterozygosity	PI HAT>0.3		≤ 1 % MAF	P value < 1E-6	callrate < 95%		Michigan imputation server	HRC release 1.1	520025	40354677		rvtest (version: 20190205)	Age, sex, 10 PCs, kinship	Age, 10 PCs, kinship	Age, 10 PCs, kinship		GE-Lunar (Lunar Prodigy)	TBS iNsight v4.0	Tissue thickness	2550
RS2	Rotterdam Study II	European		illumina 550 duo	GenomeStudio		≤97.5% Excluded	F-values < -0.096	4SD CEU HapMap	4 PCs	Self reported sex vs. X chromosome heterozygosity	PI HAT>0.3		≤ 1 % MAF	P value < 1E-6	callrate ≤ 98%		Michigan imputation server	HRC release 1.1	537405	40354677		rvtest (version: 20190205)	Age, sex, 10 PCs, kinship	Age, 10 PCs, kinship	Age, 10 PCs, kinship		GE-Lunar iDXA	TBS iNsight v4.0	Tissue thickness	1252
RS3	Rotterdam Study III	European		illumina 610 quad	GenomeStudio		≤97.5% Excluded	F-values < -0.096	4SD CEU HapMap	4 PCs	Self reported sex vs. X chromosome heterozygosity	PI HAT>0.3		≤ 1 % MAF	P value < 1E-6	callrate ≤ 98%		Michigan imputation server	HRC release 1.1	543360	40354677		rvtest (version: 20190205)	Age, sex, 10 PCs, kinship	Age, 10 PCs, kinship	Age, 10 PCs, kinship		GE-Lunar (Lunar Prodigy)	TBS iNsight v4.0	Tissue thickness	2527
UKBB	UK BioBank	European		UK BiLEVE Axiom Array / UK Biobank Axiom Array	Affymetrix Power Tools		< 99.9% Excluded	-	non European Ancestry	NO	Self reported sex vs. X chromosome heterozygosity	PI HAT>0.25		≤ 0.01 % MAF	P value < 1E-12	callrate ≤ 99%		SHAPEIT3 / IMPUTE4	HRC reference panel / merged UK10K + 1000 Genomes reference panel	805426	97059328		BOLT-LMM_v2.3.4	Age, sex, genotyping chip, and 20 PCs	age, genotyping chip and 20 PCs	age, genotyping chip and 20 PCs		iDXA GE‐Lunar	TBS iNsight v3.0/TBS iNsight v3.5	TBS 3.0 - BMI / TBS 3.5 Soft Tissue thickness	28534
