## Supplementary Table 2 for "The genetic architecture of trabecular bone score and association with fracture: a genome-wide association and meta-analysis": Supplementary table_2.xlsx

### Sheet: Sheet1
Supplementary Table 2. The basic descriptions and characteristics from participants (sex-combined, males and females seprately) of each cohort
Study	Trait	All							Male							Female
		n	mean	SD	median	min	max		n	mean	SD	median	min	max		n	mean	SD	median	min	max
BPROOF	Age (yrs)	725	72.6524	5.61229	72	65	95		406	72.5099	5.53763	71	65	95		319	72.8339	5.70947	72	65	92
	Weight (kg)	725	79.1208	12.929	79	46	132		406	83.4251	11.2981	83	57	132		319	73.6426	12.816	73	46	120.5
	Height (cm)	725	170.56	8.88358	170.6	143	193.5		406	176.267	6.28334	176.4	158.2	193.5		319	163.297	5.90698	163.4	143	178.7
	TBS	725	1.27145	0.113963	1.277	0.898	1.639		406	1.28716	0.108799	1.29	0.946	1.639		319	1.25146	0.117377	1.253	0.898	1.602
FHS	Age (yrs)	4659	54.33	12.99	53	24	90		2157	54.31	12.85	53	24	88		2502	54.36	13.11	53	24	90
	Weight (kg)	4659	79.9909	18.0484	78.4714	36.741	153.768		2157	89.6298	15.2271	87.5433	52.1631	153.768		2502	71.6811	16.0526	68.946	36.741	144.242
	Height (cm)	4659	168.707	9.5504	168.275	141.605	199.39		2157	176.124	6.731	175.844	153.67	199.39		2502	162.306	6.477	162.56	141.605	184.15
	TBS	4659	1.40024	0.09703	1.4051	0.9337	1.73048		2157	1.41956	0.085029	1.422	1.098	1.73		2502	1.38456	0.103622	1.38988	0.933678	1.68099
Genr-R	Age (yrs)	3072	37.079	4.9619	37.6194	22.6502	52.7556		-	-	-	-	-	-		3072	37.079	4.9619	37.6194	22.6502	52.7556
	Weight (kg)	3072	70.5311	12.7309	68.4	43.4	138.6		-	-	-	-	-	-		3072	70.5311	12.7309	68.4	43.4	138.6
	Height (cm)	3072	167.107	7.37569	167.2	140	192		-	-	-	-	-	-		3072	167.107	7.37569	167.2	140	192
	TBS	3072	1.47982	0.085394	1.47911	1.15983	1.74727		-	-	-	-	-	-		3072	1.47982	0.085394	1.47911	1.15983	1.74727
HKOS	Age (yrs)	1448	57.787	15.787	48	20	99		506	66.397	13.371	70	22	99		981	52.753	15.178	54	20	99
	Weight (kg)	1448	57.34	10.733	56.5	32	119.1		506	63.489	10.236	63	37	119.1		981	54.172	9.51	53	32	92.6
	Height (cm)	1448	157.944	8.291	157.8	122	182.2		506	165.047	6.437	165	146	182.2		981	154.45	6.64	154.55	122	175.3
	TBS	1448	1.325	0.121	1.326	0.776	1.908		506	1.32	0.11	1.323	0.959	1.664		981	1.33	0.127	1.327	0.776	1.908
RS1	Age (yrs)	2550	75.1696	5.89409	74.3333	65.1667	98.4167		1069	74.9864	5.648	74.5833	65.75	93.4167		1481	75.3019	6.06397	74.25	65.1667	98.4167
	Weight (kg)	2550	76.0498	13.1657	75.1	36.8	138		1069	82.0663	11.7828	81	44.5	132.5		1481	71.7144	12.3855	70.8	36.8	138
	Height (cm)	2550	166.386	9.17759	165.8	135.3	196		1069	174.116	6.63467	174	151.5	196		1481	160.819	6.25831	161	135.3	188.8
	TBS	2550	1.26179	0.0997164	1.26355	0.891928	1.5825		1069	1.30986	0.0863538	1.31407	0.989849	1.5825		1481	1.22709	0.0941808	1.22778	0.891928	1.54208
RS2	Age (yrs)	1252	72.5006	5.23566	71.1667	65.25	98.6667		564	72.3141	4.82398	71.1667	66	96.75		688	72.6535	5.54924	71.1667	65.25	98.6667
	Weight (kg)	1252	78.117	13.49	77.3	30.5	134.3		564	84.464	11.5703	83.7	52.7	134.3		688	72.9064	12.705	71	30.5	123.4
	Height (cm)	1252	168.266	9.00652	168.2	138.5	203		564	175.463	6.37119	175	156.5	203		688	162.357	6.07767	162.5	138.5	184
	TBS	1252	1.33721	0.08514	1.34068	1.05575	1.58502		564	1.37618	0.0747076	1.3793	1.08949	1.58502		688	1.30526	0.0797276	1.30877	1.05575	1.55367
RS3	Age (yrs)	2527	57.3036	6.81526	57.0833	45.5833	97.4167		1074	57.046	6.5747	56.7083	45.5833	87.25		1453	57.4939	6.9839	57.25	45.8333	97.4167
	Weight (kg)	2527	80.3079	15.3305	79.1	38.8	153.2		1074	88.5999	13.5992	87	54.3	153.2		1453	74.1788	13.5553	72.5	38.8	146
	Height (cm)	2527	170.676	9.5203	169.8	145	210		1074	178.778	6.82132	178.6	154.6	210		1453	164.688	6.23333	164.5	145	188.2
	TBS	2527	1.36074	0.0876885	1.36457	1.01949	1.67445		1074	1.37445	0.0799433	1.37498	1.12355	1.61694		1453	1.3506	0.0917178	1.35566	1.01949	1.67445
UKB	Age (yrs)	28534	63.299	7.512	64.4167	45	81		13848	62.608	7.355	65.4167	45	80		14686	64.032	7.607	63.5	45	81
	Weight (kg)	28534	76.508	15.391	75	34.3	179.8		13848	84.24	13.753	82.3	47	179.8		14686	69.218	13.128	67.2	34.3	169.7
	Height (cm)	28534	169.269	9.256	169	142	203		13848	176.179	6.587	176	150	203		14686	162.753	6.169	163	142	195
	TBS version 3.0	28534	1.174	0.089	1.17535	0.791	1.506		13848	1.152	0.094	1.19729	0.791	1.506		14686	1.197	0.077	1.15027	0.863	1.491
	TBS version 3.5	28534	1.15	0.089	1.15147	0.769	1.484		13848	1.13	0.094	1.17177	0.769	1.484		14686	1.171	0.078	1.12808	0.834	1.467
