## Supplementary Table 3 for "The genetic architecture of trabecular bone score and association with fracture: a genome-wide association and meta-analysis": Supplementary table_3.xlsx

### Sheet: Sheet1
Supplementary Table 3. The lead SNPs of 29 genomic risk loci associated with TBS at the genome-wide significant level (P-value < 5E-8) from Multi-ancestry populations (N = 44,767).
Locus	RSID	CHR	POS	EA	NEA	EAF	BETA	SE	P-value	N	HetISq	HetPVal	Closest Gene	Func
1	rs12728589	1	22692315	C	G	0.1802	0.0674	0.0083	3.329e-16	44767	3.4	0.4037	RP11-415K20.1	intergenic
2	rs1430740	1	68657510	T	C	0.3908	0.0723	0.0065	6.958e-29	44767	26.2	0.2193	GNG12-AS1:WLS	ncRNA_intronic
3	rs12729163	1	234779547	A	G	0.1631	-0.0506	0.0088	7.468e-09	44767	0	0.908	RP4-781K5.9	upstream
4	rs13017167	2	42214495	A	G	0.7773	0.046	0.0078	3.17e-09	44767	0	0.7341	AC013480.2	intergenic
5	rs115242848	2	119507607	T	C	0.009	0.2664	0.0364	2.357e-13	43319	6.7	0.3769	RP11-19E11.1	intergenic
6	rs13426965	2	166564299	A	G	0.5061	0.0445	0.0064	3.294e-12	44767	28.7	0.1994	CSRNP3	intergenic
7	rs10490823	3	41123735	T	C	0.5389	0.0566	0.0064	9.061e-19	44767	2.5	0.4101	RP11-372H2.1	intergenic
8	rs6831280	4	996165	A	G	0.1613	-0.0515	0.0089	6.046e-09	44767	15.1	0.3117	IDUA	exonic (nonsynonymous)
9	rs11934731	4	88831249	A	G	0.679	-0.0382	0.0068	1.851e-08	44767	0	0.9555	HSP90AB3P	intergenic
10	rs12190367	6	45208938	A	G	0.6811	0.0478	0.0083	6.898e-09	31606	0	0.4202	SUPT3H	intronic
11	rs13204965	6	127167072	A	C	0.7534	0.0445	0.0075	3.637e-09	44767	0	0.5807	RPS4XP9	intergenic
12	rs4869739	6	151901802	A	T	0.6873	0.0594	0.007	2.618e-17	44767	28.9	0.1977	CCDC170	intronic
13	rs4281029	7	38153650	A	C	0.2	0.0489	0.008	1.221e-09	44767	0.6	0.4243	STARD3NL	intergenic
14	rs4448201	7	96154912	C	G	0.6662	0.0699	0.0068	8.831e-25	44767	0	0.8741	SHFM1	intergenic
15	rs13264172	8	120012861	A	T	0.5403	-0.0662	0.0064	2.715e-25	44767	26.2	0.2197	COLEC10	intergenic
16	rs4568902	10	28476516	A	G	0.7835	-0.0706	0.0079	3.348e-19	44767	0	0.4567	MPP7	intronic
17	rs7128738	11	15692228	T	C	0.2078	0.0441	0.0078	1.594e-08	44767	28.8	0.1987	RP11-396O20.1	ncRNA_intronic
18	rs6485702	11	46898771	T	C	0.3558	0.0406	0.0068	2.398e-09	44767	29.6	0.1921	LRP4	exonic (nonsynonymous)
19	rs61391279	11	68234365	A	G	0.2515	-0.0728	0.0089	4.083e-16	31606	21.7	0.2585	PPP6R3	intronic
20	rs11214236	11	112396127	T	C	0.3372	0.0386	0.0068	1.179e-08	44767	10.7	0.3472	RP11-65M17.3	ncRNA_intronic
21	rs12814794	12	26440698	A	G	0.7332	-0.0451	0.0074	9.565e-10	44767	0	0.6821	SSPN:RP11-283G6.4:RP11-283G6.5	ncRNA_intronic
22	rs3803042	12	54387947	A	G	0.4287	-0.0431	0.0065	2.361e-11	44767	29.8	0.1901	RP11-834C11.12:HOXC6:HOXC-AS2	ncRNA_exonic
23	rs58973023	13	42959133	A	T	0.5199	0.0896	0.0077	1.218e-31	31606	0	0.9474	FABP3P2	intergenic
24	rs12879811	14	54843644	T	C	0.5668	-0.0402	0.0065	5.123e-10	44767	22.6	0.2494	CDKN3	intergenic
25	rs60693708	14	91390360	A	G	0.1974	0.0496	0.0083	2.312e-09	44767	0	0.6943	RPS6KA5	intronic
26	rs71390846	16	86714715	C	G	0.1897	-0.0555	0.0082	1.579e-11	44767	4.6	0.3946	RP11-58A18.1	intergenic
27	rs9897621	17	44113392	A	T	0.2097	-0.0651	0.0098	2.745e-11	31606	0	0.6269	KANSL1	intronic
28	rs73039434	19	33524919	T	G	0.9221	-0.0752	0.0137	3.741e-08	44767	0	0.5553	RHPN2	intronic
29	rs45575136	20	10632861	A	G	0.0287	-0.1115	0.0194	9.609e-09	43319	0	0.9309	JAG1	exonic (synonymous)
Locus	The loci number of each locus
RSID	Reference SNP cluster ID (dbSNP 151)
CHR	Chromosome
POS	Base pair position of the variant according to human reference sequence (GRCh37)
EA	Effect allele
NEA	Non-effect allele
EAF	Effect allele frequency
BETA	Per allele effect in standard deviations of TBS
SE	Standard error of the BETA
P-value	Strength of evidence against the null hypothesis of no association between SNPs and TBS
N	Sample size
HetISq	the heterogeneity statistic indicates the variation between TBS quantity across the cohorts
HetPVal	The P-value of the heterogeneity test, a P-value > 0.05 is indicative of study homogeneity for a given SNP.
Closest Gene	The physically closest genes to the lead SNPs of each loci
Func	The functional annotation of the conditionally independently associated SNPs from ANNOVAR
