## Supplementary Table 4 for "The genetic architecture of trabecular bone score and association with fracture: a genome-wide association and meta-analysis": Supplementary table_4.xlsx

### Sheet: Sheet1
Supplementary Table 4. The second-round conditional and joint (COJO) analysis identified two variants significantly associated with TBS (P-value < 5E-8) in condition to e-BMD associated variants(1)
RSID	CHR	POS	EA	NEA	TBS GWAS (European)					Cojo on eBMD				T.VAR	T.DIST	T.Gene	NOVEL	DXA_BMD
					EAF	BETA	SE	P-value		EAF.C	BETA.C	SE.C	P.C
rs2113841	2	166622109	T	C	0.4797	-0.0388	0.0066	3.659e-09		0.481422	-0.0387953	0.00660261	4.20935e-09	rs2113841	0	GALNT3	NO	TBBMD(2)
rs10826416	10	28478524	A	C	0.8016	-0.0849	0.0098	4.441e-18		0.805612	-0.0552126	0.00981203	1.8334e-08	rs7088552	12005	MPP7	NO	LSBMD(3)
RSID	Reference SNP cluster ID (dbSNP 151)
CHR	Chromosome
POS	Base pair position of the variant according to human reference sequence (GRCh37)
EA	Effect allele
NEA	Non-effect allele
EAF	Effect allele frequency
BETA	Per allele effect in standard deviations of TBS
SE	Standard error of the BETA
P-value	Strength of evidence against the null hypothesis of no association between variant and TBS from standard linear regression
EAF.C	Frequency of the effect allele in the reference sample used for conditional analysis
BETA.C	Per allele effect estimated from conditionally associated SNPs in standard deviations of TBS
SE.C	Standard error of BETA.C
P-value.C	Strength of evidence against the null hypothesis of no association between the variant and TBS as estimated by conditional analysis
T.VAR	Closest published BMD associated variant
T.DIST	Distance between conditionally independent TBS associated variant and closest published BMD associated variant
T.GENE	Closest gene to the published BMD associated variant
NOVEL	If the published BMD-associated variant is not within 1MB of any conditionally TBS-associated variant
DXA_BMD	The DXA BMD that is associated with the T.VAR
Reference
(1): Kim, S.K. Identification of 613 new loci associated with heel bone mineral density and a polygenic risk score for bone mineral density, osteoporosis and fracture. PLoS One 13, e0200785 (2018).
(2): Medina-Gomez, C. et al. Life-Course Genome-wide Association Study Meta-analysis of Total Body BMD and Assessment of Age-Specific Effects. Am J Hum Genet 102, 88-102 (2018).
(3): Estrada, K. et al. Genome-wide meta-analysis identifies 56 bone mineral density loci and reveals 14 loci associated with risk of fracture. Nat Genet 44, 491-501 (2012).
