## Supplementary Table 5 for "The genetic architecture of trabecular bone score and association with fracture: a genome-wide association and meta-analysis": Supplementary table_5.xlsx

### Sheet: Sheet1
Supplemental Table 5: TBS-associated loci from sex-stratified genome-wide association analysis (from 19,118 males and 23,446 females) and test of their sex-heterogeneity.
Gender	RSID	CHR	POS	EA	NEA	Closest Gene	Func	Male (N = 19,118)						Female (N = 23,446)					P-value (diff)
								Beta	SE	Pvalue	EAF	N		Beta	SE	Pvalue	EAF	N
Male	rs2033347	1	68658603	A	C	GNG12-AS1:WLS	ncRNA_intronic	-0.0949	0.0124	1.586e-14	0.6179	13848		-0.0809	0.0105	1.234e-14	0.6202	17003	0.388894
	rs2113841	2	166622109	T	C	GALNT3	intronic	-0.0564	0.0103	4.364e-08	0.4828	19118		-0.0313	0.0087	0.0003455	0.4764	23446	0.0626508
	rs419918	3	41118898	C	G	RP11-372H2.1	intergenic	0.0563	0.0103	4.47e-08	0.5494	19118		0.0652	0.0087	5.873e-14	0.5468	23446	0.509183
	rs2941742	6	152012988	A	G	ESR1	intronic	-0.0646	0.0103	3.263e-10	0.5728	19118		-0.0556	0.0087	1.775e-10	0.577	23446	0.504435
	rs4448201	7	96154912	C	G	SHFM1	intergenic	0.072	0.0109	3.432e-11	0.6609	19118		0.0734	0.0092	1.031e-15	0.6607	23446	0.921812
	rs13264172	8	120012861	A	T	COLEC10	intergenic	-0.0664	0.0102	8.903e-11	0.5307	19118		-0.0728	0.0087	4.254e-17	0.534	23446	0.633087
	rs58973023	13	42959133	A	T	FABP3P2	intergenic	0.103	0.0121	1.549e-17	0.5141	13848		0.0856	0.0101	3.299e-17	0.5167	17003	0.269608
	rs8059519	16	561741	A	C	RAB11FIP3	intronic	0.1014	0.0185	4.344e-08	0.8682	13848		0.0128	0.0154	0.405	0.8659	17003	0.000232515
Female	rs7537281	1	22692078	A	T	RP11-415K20.1	intergenic	-0.042	0.0135	0.00182	0.8252	19118		-0.0846	0.0113	6.717e-14	0.8242	23446	0.0155311
	rs5774922	1	68658267	A	C	GNG12-AS1:WLS	ncRNA_intronic	0.089	0.0123	4.53e-13	0.515	13848		0.0914	0.0103	8.385e-19	0.515	17003	0.881082
	rs115242848	2	119507607	T	C	RP11-19E11.1	intergenic	0.2549	0.0585	1.3e-05	0.0086	19118		0.3035	0.0475	1.64e-10	0.0094	23446	0.518966
	rs62259232	3	41112656	A	G	RP11-372H2.1	intergenic	0.0545	0.0103	1.26e-07	0.5448	19118		0.0669	0.0087	1.587e-14	0.5416	23446	0.357727
	rs3020332	6	152008924	T	C	ESR1	intergenic	0.0614	0.0102	1.867e-09	0.4563	19118		0.0593	0.0087	8.777e-12	0.4519	23446	0.875527
	rs11763529	7	38066114	A	G	SFRP4	upstream	0.0275	0.0166	0.0985	0.8911	19118		0.0813	0.0141	7.558e-09	0.8927	23446	0.0135056
	rs6965122	7	96133319	A	G	SHFM1	upstream	0.0723	0.011	4.249e-11	0.6723	19118		0.0744	0.0092	6.953e-16	0.6724	23446	0.883573
	rs6415470	8	119955111	A	G	TNFRSF11B	intronic	-0.0524	0.0102	3.013e-07	0.5407	19118		-0.075	0.0087	5.438e-18	0.5435	23446	0.0918402
	rs11006915	10	28487770	T	C	MPP7	intronic	0.0686	0.0129	1.096e-07	0.197	19118		0.0808	0.0109	1.506e-13	0.1967	23446	0.470057
	rs10769239	11	47130540	C	G	C11orf49	intronic	-0.0273	0.011	0.01318	0.6739	19118		-0.0565	0.0093	1.204e-09	0.6727	23446	0.0426478
	rs3781586	11	68199393	A	C	LRP5	intronic	-0.054	0.0139	0.0001042	0.1624	19118		-0.0782	0.0119	4.73e-11	0.1584	23446	0.185988
	rs58973023	13	42959133	A	T	FABP3P2	intergenic	0.103	0.0121	1.549e-17	0.5141	13848		0.0856	0.0101	3.299e-17	0.5167	17003	0.269608
	rs6572952	14	54848570	A	G	CDKN3	intergenic	-0.0407	0.0104	9.713e-05	0.5814	19118		-0.0482	0.0088	3.801e-08	0.5799	23446	0.581963
	rs71390846	16	86714715	C	G	RP11-58A18.1	intergenic	-0.0592	0.0132	7.611e-06	0.1874	19118		-0.0623	0.0113	3.851e-08	0.1861	23446	0.858404
Sex	Sex-specific GWAS
RSID	Reference SNP cluster ID (dbSNP 151)
CHR	Chromosome
POS	Base pair position of the variant according to human reference sequence (GRCh37)
EA	Effect allele
NEA	Non-effect allele
Closest Gene	The physically closest genes to the top variants of each loci
Func	The functional annotation of the conditionally independently associated SNPs from ANNOVAR
BETA	Per allele effect in standard deviations of TBS
SE	Standard error of the BETA
P-value	Strength of evidence against the null hypothesis of no association between variant and TBS from standard linear regression
P-value (diff)	P-value from the sex-stratification analysis, bold corresponds to a P-value less than 2.27E-3 (0.05/22)
EAF	Effect allele frequency
N	Sample size
