## Supplementary Table 6 for "The genetic architecture of trabecular bone score and association with fracture: a genome-wide association and meta-analysis": Supplementary table_6.xlsx

### Sheet: Sheet1
Supplementary Table 6. Functional annotation of the lead variants from 33 conditional independent loci associated with TBS.
RSID	CHR	POS	EA	NEA	EAF	Closest Gene	Func	CADD	RDB
rs34920465	1	22700351	A	G	0.8255	RP11-415K20.1	intergenic	2.211	4
rs12044635	1	68654776	T	G	0.8964	GNG12-AS1:WLS	ncRNA_intronic	4.835	2b
rs2033347	1	68658603	A	C	0.619	GNG12-AS1:WLS	ncRNA_intronic	0.288	7
rs7554551	1	68665023	T	C	0.658	GNG12-AS1:WLS	ncRNA_intronic	6.268	5
rs11577050	1	234782760	A	G	0.8358	RP4-781K5.9:RP4-781K5.4	ncRNA_intronic	10.71	5
rs1530164	2	42194545	A	T	0.838	C2orf91	intergenic	8.683	4
rs115242848	2	119507607	T	C	0.0091	RP11-19E11.1	intergenic	0.907	5
rs2113841	2	166622109	T	C	0.4797	GALNT3	intronic	0.935	7
rs62259232	3	41112656	A	G	0.5433	RP11-372H2.1	intergenic	1.38	5
rs6831280	4	996165	A	G	0.1551	IDUA	exonic (nonsynonymous)	2.633	2b
rs11934731	4	88831249	A	G	0.6764	HSP90AB3P	intergenic	0.518	5
rs11968637	6	45348633	A	G	0.3182	RUNX2	intronic	7.749	7
rs13204965	6	127167072	A	C	0.7504	RPS4XP9	intergenic	1.069	6
rs9478217	6	151874122	A	G	0.4059	CCDC170	intronic	8.228	7
rs6557164	6	152002932	T	G	0.1482	ESR1	intergenic	1.962	2c
rs10246805	7	38156102	T	C	0.1721	STARD3NL	intergenic	2.824	7
rs4448201	7	96154912	C	G	0.6607	SHFM1	intergenic	0.74	6
rs13264172	8	120012861	A	T	0.5325	COLEC10	intergenic	3.834	6
rs12251587	10	28475748	T	C	0.803	MPP7	intronic	3.237	5
rs6485702	11	46898771	T	C	0.3362	LRP4	exonic (nonsynonymous)	19.99	1f
rs3781586	11	68199393	A	C	0.1601	LRP5	intronic	6.045	5
rs10790255	11	118515579	T	G	0.7572	PHLDB1	intronic	8.274	4
rs12814794	12	26440698	A	G	0.7588	SSPN:RP11-283G6.4:RP11-283G6.5	ncRNA_intronic	10.31	4
rs2054474	12	28254212	T	G	0.7701	CCDC91	intergenic	5.571	6
rs10747660	12	53649874	C	G	0.3765	MFSD5	intergenic	7.556	3a
rs56154542	12	54393783	C	G	0.4067	RP11-834C11.12:HOXC6:HOXC9:HOXC-AS1	ncRNA_exonic	14.32	4
rs58973023	13	42959133	A	T	0.5156	FABP3P2	intergenic	0.821	6
rs138818878	13	43148546	C	G	0.9696	TNFSF11	exonic (nonsynonymous)	19.36	2b
rs12888951	14	54841798	C	G	0.4192	CDKN3	intergenic	1.486	5
rs73324698	14	91415002	A	G	0.1587	RPS6KA5	intronic	2.259	7
rs71390846	16	86714715	C	G	0.1866	RP11-58A18.1	intergenic	2.62	3a
rs8067056	17	44083948	T	C	0.6203	MAPT	intronic	3.265	6
rs45575136	20	10632861	A	G	0.0288	JAG1	exonic (synonymous)	5.722	4
RSID	Reference SNP cluster ID (dbSNP 151)
CHR	Chromosome
POS	Base pair position of the variant according to human reference sequence (GRCh37)
EA	Effect allele
NEA	Non-effect allele
EAF	Effect allele frequency
Closest Gene	The physically closest genes to the top variants of each loci
Func	Functional consequence of the lead SNP on the gene obtained from ANNOVAR
CADD	Combined Annotation Dependent Depletion, SNPs are considered pathogenic if CADD score > 12.37.
RDB	Lower Regulome DB scores indicate increasing evidence for a variant to be located in a functional region. (Boyle et.al. PMID: 22955989)
Category of RDB	Description
	Likely to affect binding and linked to expression of a gene target
1a	eQTL + TF binding + matched TF motif + matched DNase footprint + DNase peak
1b	eQTL + TF binding + any motif + DNase footprint + DNase peak
1c	eQTL + TF binding + matched TF motif + DNase peak
1d	eQTL + TF binding + any motif + DNase peak
1e	eQTL + TF binding + matched TF motif
1f	eQTL + TF binding/DNase peak
	Likely to affect binding
2a	TF binding + matched TF motif + matched DNase footprint + DNase peak
2b	TF binding + any motif + DNase footprint + DNase peak
2c	TF binding + matched TF motif + DNase peak
	Less likely to affect binding
3a	TF binding + any motif + DNase peak
3b	TF binding + matched TF motif
	Minimal binding evidence
4	TF binding + DNase peak
5	TF binding or DNase peak
6	Motif hit
