## Supplementary Table 7 for "The genetic architecture of trabecular bone score and association with fracture: a genome-wide association and meta-analysis": Supplementary table_7.xlsx

### Sheet: Sheet1
Supplementary Table 7: Gene-set enrichment analysis of the 33 conditionally independent TBS-associated signals mapped genes from FUMA
Category	GeneSet	N_genes	N_overlap	P-value	adjP	genes
Canonical_Pathways	WP_CLOCKCONTROLLED_AUTOPHAGY_IN_BONE_METABOLISM	79	8	1.66528e-09	5.14571e-06	MEPE:RUNX2:TNFRSF11B:AMBRA1:ATG13:LRP5:TNFSF11:PLEKHM1
Canonical_Pathways	WP_TYPE_I_COLLAGEN_SYNTHESIS_IN_THE_CONTEXT_OF_OSTEOGENESIS_IMPERFECTA	31	4	9.12866e-06	0.0141038	TNFRSF11B:CREB3L1:LRP5:TNFSF11
Chemical_and_Genetic_pertubation	ROVERSI_GLIOMA_COPY_NUMBER_UP	96	11	2.99413e-13	1.0195e-09	CREB3L1:DGKZ:MDK:CHRM4:ARHGAP1:ZNF408:F2:CKAP5:LRP4:PACSIN3:DDB2
Curated_gene_sets	ROVERSI_GLIOMA_COPY_NUMBER_UP	96	11	2.99413e-13	1.94469e-09	CREB3L1:DGKZ:MDK:CHRM4:ARHGAP1:ZNF408:F2:CKAP5:LRP4:PACSIN3:DDB2
Curated_gene_sets	WP_CLOCKCONTROLLED_AUTOPHAGY_IN_BONE_METABOLISM	79	8	1.66528e-09	5.40799e-06	MEPE:RUNX2:TNFRSF11B:AMBRA1:ATG13:LRP5:TNFSF11:PLEKHM1
Curated_gene_sets	WP_TYPE_I_COLLAGEN_SYNTHESIS_IN_THE_CONTEXT_OF_OSTEOGENESIS_IMPERFECTA	31	4	9.12866e-06	0.0197636	TNFRSF11B:CREB3L1:LRP5:TNFSF11
GO_bp	GOBP_SKELETAL_SYSTEM_DEVELOPMENT	520	16	5.71236e-10	4.42765e-06	EN1:FGFRL1:MEPE:RUNX2:SFRP4:TNFRSF11B:MDK:LRP5:RARG:HOXC10:HOXC6:HOXC9:HOXC8:HOXC4:HOXC5:HOXC4:TNFSF11
GO_bp	GOBP_ANTERIOR_POSTERIOR_PATTERN_SPECIFICATION	204	10	1.70184e-08	6.59547e-05	WLS:EN1:LRP5:RARG:HOXC10:HOXC6:HOXC9:HOXC8:HOXC4:HOXC5:HOXC4
GO_bp	GOBP_PATTERN_SPECIFICATION_PROCESS	452	11	3.57161e-06	0.0078781	WLS:EN1:LRP4:LRP5:RARG:HOXC10:HOXC6:HOXC9:HOXC8:HOXC4:HOXC5:HOXC4
GO_bp	GOBP_ANIMAL_ORGAN_MORPHOGENESIS	992	16	4.06559e-06	0.0078781	WLS:FGFRL1:RUNX2:ESR1:SFRP4:TNFRSF11B:MDK:LRP4:LRP5:TREH:RARG:HOXC9:HOXC8:HOXC4:HOXC4:TNFSF11:JAG1
GO_bp	GOBP_PROXIMAL_DISTAL_PATTERN_FORMATION	31	4	9.12866e-06	0.0137512	EN1:LRP4:HOXC10:HOXC9
GO_bp	GOBP_EMBRYONIC_APPENDAGE_MORPHOGENESIS	116	6	1.06447e-05	0.0137512	EN1:RUNX2:LRP4:LRP5:RARG:HOXC10
GO_bp	GOBP_APPENDAGE_MORPHOGENESIS	142	6	3.35941e-05	0.0332829	EN1:RUNX2:LRP4:LRP5:RARG:HOXC10
GO_bp	GOBP_BONE_REMODELING	86	5	3.43521e-05	0.0332829	TNFRSF11B:MDK:LRP5:TNFSF11:PLEKHM1
GO_bp	GOBP_SKELETAL_SYSTEM_MORPHOGENESIS	219	7	4.36195e-05	0.0375661	RUNX2:SFRP4:LRP5:RARG:HOXC9:HOXC8:HOXC4:HOXC4
GO_bp	GOBP_REGULATION_OF_BONE_REMODELING	47	4	4.91149e-05	0.0380689	TNFRSF11B:MDK:TNFSF11:PLEKHM1
GWAScatalog	Lumbar spine bone mineral density	48	16	5.59786e-27	2.47705e-23	WLS:EN1:CSRNP3:GALNT3:IDUA:MEPE:SUPT3H:TNFRSF11B:MPP7:LRP5:ESPL1:HOXC6:AKAP11:RPS6KA5:MAPT:JAG1
GWAScatalog	Alzheimer's disease or fasting glucose levels (pleiotropy)	39	15	1.8304e-26	4.04976e-23	CREB3L1:DGKZ:MDK:CHRM4:AMBRA1:HARBI1:ATG13:ARHGAP1:ZNF408:F2:CKAP5:LRP4:ARFGAP2:PACSIN3:DDB2
GWAScatalog	Bone mineral density (spine)	25	11	1.92814e-20	2.84401e-17	WLS:EN1:MEPE:CCDC170:ESR1:TNFRSF11B:LRP5:AKAP11:HDAC5:CRHR1:JAG1
GWAScatalog	Bone mineral density	35	10	2.03082e-16	2.24659e-13	GALNT3:FGFRL1:MEPE:ESR1:TNFRSF11B:MPP7:LRP5:AKAP11:TNFSF11:JAG1
GWAScatalog	Heel bone mineral density	671	24	3.79614e-16	3.35958e-13	WLS:EN1:IDUA:FGFRL1:MEPE:SUPT3H:CCDC170:ESR1:SFRP4:DYNC1I1:SHFM1:TNFRSF11B:COLEC10:MPP7:LRP4:LRP5:SSPN:ITPR2:CCDC91:HOXC9:TNFSF11:RPS6KA5:HDAC5:JAG1
GWAScatalog	Femoral neck bone mineral density	59	10	6.40096e-14	4.72071e-11	WLS:EN1:CSRNP3:FGFRL1:TNFRSF11B:ARHGAP1:ZNF408:LRP5:ESPL1:RPS6KA5
GWAScatalog	Immunoglobulin A	17	7	3.90324e-13	2.46741e-10	DGKZ:MDK:AMBRA1:HARBI1:ATG13:F2:CKAP5
GWAScatalog	Reaction time	33	8	1.03857e-12	5.7446e-10	DGKZ:ATG13:ARHGAP1:LRP4:MAPT:ARL17B:LRRC37A:LRRC37A2:ARL17A:WNT3
GWAScatalog	Bone mineral density (hip)	43	8	1.04794e-11	5.15237e-09	EN1:MEPE:ESR1:TNFRSF11B:ARHGAP1:LRP4:HDAC5:CRHR1
GWAScatalog	Autism spectrum disorder or schizophrenia	355	15	2.60134e-11	1.08647e-08	CREB3L1:DGKZ:MDK:CHRM4:AMBRA1:HARBI1:ATG13:ARHGAP1:ZNF408:F2:CKAP5:LRP4:ARFGAP2:PACSIN3:DDB2
GWAScatalog	Handedness (Left-handed vs. non-left-handed)	7	5	2.70083e-11	1.08647e-08	MAPT:STH:ARL17B:LRRC37A:LRRC37A2:ARL17A:WNT3
GWAScatalog	Serum alkaline phosphatase levels	310	14	5.32813e-11	1.96475e-08	CSRNP3:GALNT3:FGFRL1:SUPT3H:CCDC170:SHFM1:TNFRSF11B:COLEC10:TREH:SSPN:ITPR2:AKAP11:TNFSF11:MAPT
GWAScatalog	Male-pattern baldness	221	12	1.73276e-10	5.89806e-08	SUPT3H:SSPN:ITPR2:ARHGAP27:PLEKHM1:CRHR1:SPPL2C:MAPT:STH:ARL17B:LRRC37A:LRRC37A2:ARL17A:WNT3
GWAScatalog	Alcohol use disorder (total score)	26	6	1.12265e-09	3.31183e-07	PLEKHM1:CRHR1:SPPL2C:MAPT:STH:WNT3
GWAScatalog	Fractures	26	6	1.12265e-09	3.31183e-07	FGFRL1:CCDC170:ESR1:LRP5:PPP6R3:RPS6KA5
GWAScatalog	Bone mineral density (paediatric	14	5	2.51485e-09	6.95513e-07	GALNT3:MEPE:LRP5:PPP6R3:TNFSF11
GWAScatalog	Bone mineral density (paediatric	16	5	5.45015e-09	1.41864e-06	TNFRSF11B:COLEC10:MPP7:LRP5:PPP6R3
GWAScatalog	A body shape index	341	12	2.3361e-08	5.74291e-06	SLC26A1:IDUA:SSPN:ITPR2:HOXC6:HOXC9:HOXC4:HOXC5:HOXC4:RPS6KA5:ARHGAP27:CRHR1:MAPT
GWAScatalog	Waist-hip index	494	13	1.73331e-07	4.0368e-05	SLC26A1:ESR1:SSPN:ITPR2:HOXC6:HOXC9:HOXC4:HOXC4:RPS6KA5:ARHGAP27:CRHR1:SPPL2C:MAPT:WNT3
GWAScatalog	Bone ultrasound measurement (velocity of sound)	13	4	2.20008e-07	4.84733e-05	EN1:CCDC170:ESR1:CCDC91
GWAScatalog	Waist-to-hip ratio adjusted for BMI	695	15	2.30043e-07	4.84733e-05	SLC26A1:ESR1:SSPN:ITPR2:HOXC10:HOXC6:HOXC9:HOXC8:HOXC4:HOXC5:HOXC4:RPS6KA5:ARHGAP27:CRHR1:MAPT:WNT3
GWAScatalog	Handedness (Right-handed vs. non-right-handed)	4	3	3.05283e-07	6.14035e-05	STH:ARL17B:LRRC37A:LRRC37A2:ARL17A
GWAScatalog	Lumbar spine bone mineral density (trabecular)	15	4	4.17276e-07	8.02802e-05	TNFRSF11B:CCDC91:AKAP11:TNFSF11
GWAScatalog	Neuroticism	119	7	7.91678e-07	0.000145966	DDB2:ARHGAP27:PLEKHM1:CRHR1:SPPL2C:MAPT:STH
GWAScatalog	Waist circumference adjusted for BMI in active individuals	75	6	8.30695e-07	0.000147033	SSPN:ITPR2:CCDC91:HOXC6:HOXC4:HOXC5:HOXC4
GWAScatalog	Waist-to-hip ratio adjusted for BMI (age >50)	178	8	9.66717e-07	0.000164528	SSPN:ITPR2:HOXC10:HOXC6:HOXC9:HOXC8:HOXC4:HOXC5:HOXC4
GWAScatalog	Waist circumference adjusted for BMI (joint analysis main effects and physical activity interaction)	78	6	1.04884e-06	0.000171893	SSPN:ITPR2:CCDC91:HOXC6:HOXC4:HOXC5:HOXC4
GWAScatalog	Leftâ€“right brain asymmetry	23	4	2.63706e-06	0.000377757	CRHR1:MAPT:ARL17B:LRRC37A:LRRC37A2:ARL17A
GWAScatalog	Cortical surface area (global PC1)	7	3	2.64643e-06	0.000377757	ARHGAP27:CRHR1:WNT3
GWAScatalog	Medication use (drugs affecting bone structure and mineralization)	7	3	2.64643e-06	0.000377757	MEPE:LRP5:AKAP11
GWAScatalog	Intracranial volume	7	3	2.64643e-06	0.000377757	CRHR1:MAPT:STH
GWAScatalog	Parkinson's disease	145	7	2.98339e-06	0.000412547	ARHGAP27:PLEKHM1:CRHR1:SPPL2C:MAPT:STH:WNT3
GWAScatalog	Idiopathic pulmonary fibrosis	25	4	3.74268e-06	0.000501859	CRHR1:SPPL2C:MAPT:STH
GWAScatalog	Waist-to-hip ratio adjusted for BMI x sex x age interaction (4df test)	299	9	5.41333e-06	0.000704529	SSPN:ITPR2:HOXC10:HOXC6:HOXC9:HOXC8:HOXC4:HOXC5:HOXC4:RPS6KA5
GWAScatalog	Waist-to-hip ratio adjusted for BMI in non-smokers	29	4	6.93583e-06	0.000852529	SSPN:ITPR2:HOXC6:HOXC4:HOXC4
GWAScatalog	Waist-to-hip ratio adjusted for BMI (joint analysis main effects and smoking interaction)	29	4	6.93583e-06	0.000852529	SSPN:ITPR2:HOXC6:HOXC4:HOXC4
GWAScatalog	Waist-to-hip ratio adjusted for BMI (age <50)	112	6	8.7004e-06	0.00104052	HOXC10:HOXC6:HOXC9:HOXC8:HOXC4:HOXC5:HOXC4
GWAScatalog	Hip minimal joint space width	10	3	8.9893e-06	0.00104678	SUPT3H:RUNX2:TREH
GWAScatalog	General factor of neuroticism	66	5	9.42671e-06	0.00106957	ARFGAP2:ARHGAP27:CRHR1:MAPT:WNT3
GWAScatalog	Waist circumference adjusted for body mass index	624	12	1.36619e-05	0.00151134	SUPT3H:ESR1:SSPN:ITPR2:CCDC91:HOXC6:HOXC9:HOXC4:HOXC5:HOXC4:RPS6KA5:MAPT:WNT3
GWAScatalog	Handedness (non-right-handed vs right-handed)	2	2	1.82592e-05	0.00197065	MAPT:WNT3
GWAScatalog	BRCA1/2-negative high-risk breast cancer	13	3	2.12259e-05	0.00223629	CCDC170:ESR1:ITPR2
GWAScatalog	Subcortical brain region volumes	14	3	2.6931e-05	0.00277139	CRHR1:MAPT:STH
GWAScatalog	Femoral neck section modulus	3	2	5.46244e-05	0.00549348	LRP5:PPP6R3
GWAScatalog	Waist-to-hip ratio adjusted for body mass index	96	5	5.83053e-05	0.00573335	PACSIN3:SSPN:ITPR2:HOXC6:HOXC4:HOXC4
GWAScatalog	Mood instability	52	4	7.3342e-05	0.00705518	LRP4:CRHR1:MAPT:WNT3
GWAScatalog	Multiple system atrophy	20	3	8.27888e-05	0.00779448	CRHR1:MAPT:WNT3
GWAScatalog	Lumbar spine bone mineral density (integral)	21	3	9.6288e-05	0.00887655	TNFRSF11B:AKAP11:TNFSF11
GWAScatalog	Handedness (left-handed vs. right-handed)	4	2	0.000108944	0.0096415	MAPT:WNT3
GWAScatalog	Head circumference (infant)	4	2	0.000108944	0.0096415	CRHR1:MAPT
GWAScatalog	Headache	24	3	0.000145175	0.0125961	ATG13:CRHR1:MAPT
GWAScatalog	Waist-to-hip ratio adjusted for BMI (adjusted for smoking behaviour)	64	4	0.000165531	0.0140861	SSPN:ITPR2:HOXC6:HOXC4:HOXC4
GWAScatalog	facial morphology traits (multivariate analysis)	5	2	0.000181065	0.0148373	SUPT3H:RUNX2
GWAScatalog	Osteoarthritis of the hand	5	2	0.000181065	0.0148373	SUPT3H:CCDC91
GWAScatalog	Monobrow	66	4	0.000186547	0.0150085	EN1:SUPT3H:LRP5:PPP6R3
GWAScatalog	Feeling miserable	28	3	0.000232084	0.0183388	MDK:ARHGAP1:DDB2
GWAScatalog	Heel bone mineral density variance	6	2	0.000270839	0.0210257	CCDC170:ESR1
GWAScatalog	Lymphocyte count	398	8	0.000309135	0.0235849	SUPT3H:CCDC170:COLEC10:F2:SSPN:ITPR2:CRHR1:JAG1
GWAScatalog	Lung function (FVC)	142	5	0.000366458	0.0274843	EN1:RUNX2:CCDC91:CRHR1:WNT3
GWAScatalog	White matter integrity (mean diffusivity)	7	2	0.000378117	0.0276082	CRHR1:MAPT
GWAScatalog	Alzheimer's disease in APOE e4- carriers	33	3	0.000380587	0.0276082	CRHR1:MAPT:WNT3
GWAScatalog	Brain morphology (MOSTest)	1049	13	0.00050265	0.0353121	WLS:RUNX2:CCDC91:ARHGAP27:PLEKHM1:CRHR1:SPPL2C:MAPT:STH:ARL17B:LRRC37A:LRRC37A2:ARL17A:WNT3:JAG1
GWAScatalog	Bone mineral density (paediatric	8	2	0.000502749	0.0353121	GALNT3:TNFSF11
GWAScatalog	Ossification of the posterior longitudinal ligament of the spine	9	2	0.000644588	0.0445672	SUPT3H:CCDC91
Positional_gene_sets	chr11p11	64	16	1.15134e-24	3.45403e-22	CREB3L1:DGKZ:MDK:CHRM4:AMBRA1:HARBI1:ATG13:ARHGAP1:ZNF408:F2:CKAP5:LRP4:C11orf49:ARFGAP2:PACSIN3:DDB2
Positional_gene_sets	chr17q21	282	14	1.50903e-11	2.26354e-09	HDAC5:C17orf53:ASB16:TMUB2:ATXN7L3:UBTF:ARHGAP27:PLEKHM1:CRHR1:SPPL2C:MAPT:STH:ARL17B:LRRC37A:LRRC37A2:ARL17A
Positional_gene_sets	chr12q13	263	12	1.27295e-09	1.27295e-07	RARG:MFSD5:ESPL1:PFDN5:C12orf10:AAAS:HOXC10:HOXC6:HOXC9:HOXC8:HOXC4:HOXC5:HOXC4
TF_targets	TFIII_Q6	199	7	2.36637e-05	0.0155697	DGKZ:RARG:HOXC10:HOXC5:RPS6KA5:UBTF:JAG1
TF_targets	RTAAACA_FREAC2_01	904	14	2.79277e-05	0.0155697	CSRNP3:GALNT3:MEPE:DYNC1I1:COLEC10:MDK:LRP5:RARG:HOXC10:HOXC6:HOXC8:HOXC4:HOXC4:RPS6KA5:ASB16
Wikipathways	WP_CLOCKCONTROLLED_AUTOPHAGY_IN_BONE_METABOLISM	79	8	1.66528e-09	1.22065e-06	MEPE:RUNX2:TNFRSF11B:AMBRA1:ATG13:LRP5:TNFSF11:PLEKHM1
Wikipathways	WP_TYPE_I_COLLAGEN_SYNTHESIS_IN_THE_CONTEXT_OF_OSTEOGENESIS_IMPERFECTA	31	4	9.12866e-06	0.00334566	TNFRSF11B:CREB3L1:LRP5:TNFSF11
Wikipathways	WP_ALZHEIMERS_DISEASE	250	7	0.000100282	0.0188391	SFRP4:SHFM1:AMBRA1:ATG13:LRP5:ITPR2:MAPT
Wikipathways	WP_ALZHEIMERS_DISEASE_AND_MIRNA_EFFECTS	251	7	0.000102805	0.0188391	SFRP4:SHFM1:AMBRA1:ATG13:LRP5:ITPR2:MAPT
Category	The category from MsigDB
GeneSet	Name of gene set as provided by MsigDB
N_genes	Number of genes in a gene set
N_overlap	Number of input genes overlapping with the gene set
P-value	Hypergeometric test (upper tail) P-value
adjP	Adjusted P-value accounts for multiple testing
genes	Genes overlapping with the gene set
