## Supplementary Table 8 for "The genetic architecture of trabecular bone score and association with fracture: a genome-wide association and meta-analysis": Supplementary table_8.xlsx

### Sheet: Sheet1
Supplementary Table 8. Colocalization analysis investigating the shared causal variants between TBS and cis-eQTLs from different tissues (Muscle_Skeletal, Whole_Blood, Osteoclast)
RSID	CHR	POS	cis-eQTL									Colocalization
			tissue	Gene	TSS_Distance	SNP_status	EA	NEA	Beta	SE	P-value	nsnps	H0	H1	H2	H3	H4
rs2113841	2	166622109	Muscle_Skeletal	GALNT3	-29083	conditioned	T	C	-0.304474	0.0473315	2.85281e-10	823	0.00043148	0.00193401	0.0646952	0.289337	0.643602
rs2113841	2	166622109	Muscle_Skeletal	GALNT3	-29083	unconditioned	T	C	-0.304474	0.0473315	2.85281e-10	1756	5.67736e-17	8.61128e-15	0.00631111	0.957216	0.036473
rs6831280	4	996165	Muscle_Skeletal	FGFRL1	-7559	unconditioned	A	G	0.238993	0.0409949	9.76913e-09	2697	6.10008e-09	3.83255e-06	0.00155834	0.979055	0.0193824
rs6831280	4	996165	Muscle_Skeletal	FGFRL1	-7559	conditioned	A	G	0.238993	0.0409949	9.76913e-09	1055	0.0007759	0.000106048	0.487501	0.0661849	0.445432
rs6831280	4	996165	Whole_Blood	DGKQ	15482	unconditioned	A	G	-0.286695	0.0552704	3.13606e-07	2697	4.94e-324	4.57e-321	0.00158909	0.998391	1.9618e-05
rs6485702	11	46898771	Muscle_Skeletal	ARHGAP1	176621	unconditioned	C	T	0.240647	0.0242086	1.99242e-21	1303	3.71738e-24	1.32787e-19	9.72841e-07	0.0337842	0.966215
rs6485702	11	46898771	Whole_Blood	ACP2	-371686	unconditioned	C	T	0.103379	0.0291796	0.000433875	1303	6.56276e-22	2.34426e-17	2.79941e-05	0.999965	7.15931e-06
rs6485702	11	46898771	Whole_Blood	ACP2	-371686	conditioned	C	T	0.103379	0.0291796	0.000433875	469	6.99019e-05	1.11667e-05	0.762687	0.121722	0.11551
rs6485702	11	46898771	Muscle_Skeletal	ACP2	-371686	conditioned	C	T	0.103679	0.0251349	4.3201e-05	470	7.46981e-05	5.29196e-06	0.815083	0.057617	0.12722
rs6485702	11	46898771	Muscle_Skeletal	ACP2	-371686	unconditioned	C	T	0.103679	0.0251349	4.3201e-05	1303	3.82099e-14	1.36488e-09	2.79941e-05	0.999964	8.13797e-06
rs56154542	12	54393783	Muscle_Skeletal	AC023794.1	-58255	unconditioned	C	G	0.255515	0.0543801	3.35958e-06	1734	6.37202e-151	1.90287e-147	0.000334744	0.999644	2.14093e-05
rs56154542	12	54393783	Muscle_Skeletal	HOXC6	9375	unconditioned	C	G	0.134092	0.0341124	9.61288e-05	1734	1.41303e-05	0.0421971	4.52153e-06	0.0125574	0.945227
rs8067056	17	44083948	Muscle_Skeletal	PLEKHM1	515833	conditioned	C	T	0.102818	0.0240644	2.29952e-05	2195	8.17866e-07	2.09489e-07	0.739215	0.189271	0.0715125
rs8067056	17	44083948	Muscle_Skeletal	PLEKHM1	515833	unconditioned	C	T	0.102818	0.0240644	2.29952e-05	2948	2.11755e-25	2.92211e-19	5.17552e-07	0.713909	0.28609
rs8067056	17	44083948	Muscle_Skeletal	DND1P1	420711	conditioned	C	T	0.659957	0.0512796	4.38935e-33	1385	3.74995e-10	1.62792e-06	0.000222529	0.966004	0.0337716
rs8067056	17	44083948	Muscle_Skeletal	DND1P1	420711	unconditioned	C	T	0.659957	0.0512796	4.38935e-33	2955	5.62252e-151	7.75819e-145	5.87685e-07	0.810723	0.189277
rs8067056	17	44083948	Muscle_Skeletal	AC126544.1	413961	unconditioned	C	T	0.620446	0.0513625	8.99642e-30	2955	5.54458e-98	7.65064e-92	5.17572e-07	0.713881	0.286118
rs8067056	17	44083948	Muscle_Skeletal	AC126544.1	413961	conditioned	C	T	0.620446	0.0513625	8.99642e-30	2196	1.86691e-07	6.46384e-07	0.168747	0.58401	0.247242
rs8067056	17	44083948	Muscle_Skeletal	MAPK8IP1P2	404242	conditioned	C	T	0.613084	0.0455081	1.1157e-35	2195	9.56748e-08	6.94605e-07	0.0864744	0.627524	0.286001
rs8067056	17	44083948	Muscle_Skeletal	MAPK8IP1P2	404242	unconditioned	C	T	0.613084	0.0455081	1.1157e-35	2955	1.43374e-174	1.97833e-168	6.52397e-07	0.900104	0.0998949
rs8067056	17	44083948	Muscle_Skeletal	LINC02210	386254	conditioned	C	T	0.449191	0.0327009	7.77334e-37	2196	7.43129e-08	6.83438e-07	0.0671522	0.617267	0.31558
rs8067056	17	44083948	Muscle_Skeletal	LINC02210	386254	unconditioned	C	T	0.449191	0.0327009	7.77334e-37	2955	8.15871e-162	1.12577e-155	5.42037e-07	0.747672	0.252327
rs8067056	17	44083948	Muscle_Skeletal	CRHR1	222302	unconditioned	C	T	0.157941	0.0428969	0.000255812	2955	1.27429e-10	0.000175832	5.07002e-07	0.699281	0.300542
rs8067056	17	44083948	Muscle_Skeletal	CRHR1	222302	conditioned	C	T	0.157941	0.0428969	0.000255812	1547	1.54824e-06	1.57545e-07	0.859728	0.0874305	0.0528397
rs8067056	17	44083948	Muscle_Skeletal	MAPT-AS1	110952	conditioned	C	T	-0.190992	0.046735	5.07001e-05	2196	9.07912e-07	1.39302e-07	0.820586	0.12585	0.0535623
rs8067056	17	44083948	Muscle_Skeletal	MAPT-AS1	110952	unconditioned	C	T	-0.190992	0.046735	5.07001e-05	2955	1.7039e-14	2.3511e-08	5.13635e-07	0.708442	0.291557
rs8067056	17	44083948	Muscle_Skeletal	KANSL1-AS1	-186994	unconditioned	C	T	0.573172	0.0508404	1.62796e-26	2955	8.71159e-183	1.20206e-176	6.96093e-07	0.960458	0.0395412
rs8067056	17	44083948	Muscle_Skeletal	AC005829.2	-254024	conditioned	C	T	0.591571	0.0518424	4.64426e-27	1097	2.26624e-07	2.07541e-06	0.0972689	0.890771	0.0119575
rs8067056	17	44083948	Muscle_Skeletal	AC005829.2	-254024	unconditioned	C	T	0.591571	0.0518424	4.64426e-27	2955	7.69075e-137	1.0612e-130	6.21293e-07	0.857142	0.142858
rs8067056	17	44083948	Muscle_Skeletal	ARL17B	-355215	conditioned	C	T	-0.465191	0.0554239	4.53518e-16	2197	3.53691e-11	1.10488e-06	3.19706e-05	0.998718	0.00124932
rs8067056	17	44083948	Muscle_Skeletal	ARL17B	-355215	unconditioned	C	T	-0.465191	0.0554239	4.53518e-16	2955	5.00812e-27	6.91041e-21	7.24721e-07	0.999999	5.0639e-08
rs8067056	17	44083948	Muscle_Skeletal	ARL17B	-355215	conditioned	C	T	-0.465191	0.0554239	4.53518e-16	2197	2.71917e-08	6.83742e-07	0.0245789	0.617686	0.357735
rs8067056	17	44083948	Muscle_Skeletal	LRRC37A2	-504929	unconditioned	C	T	0.418731	0.0535295	2.92723e-14	2955	3.75147e-109	5.17643e-103	7.2472e-07	0.999998	1.38606e-06
rs8067056	17	44083948	Muscle_Skeletal	LRRC37A2	-504929	conditioned	C	T	0.418731	0.0535295	2.92723e-14	1089	1.21086e-07	2.20782e-06	0.0517282	0.943183	0.00508694
rs8067056	17	44083948	Muscle_Skeletal	LRRC37A2	-504929	conditioned	C	T	0.418731	0.0535295	2.92723e-14	2193	9.96252e-17	7.46465e-07	9.0053e-11	0.674418	0.325581
rs8067056	17	44083948	Muscle_Skeletal	LRRC37A2	-504929	conditioned	C	T	0.418731	0.0535295	2.92723e-14	1057	3.10101e-07	2.05139e-06	0.12971	0.858051	0.0122366
rs8067056	17	44083948	Muscle_Skeletal	ARL17A	-573100	conditioned	C	T	0.221621	0.0526015	2.97008e-05	2196	2.78957e-21	7.35104e-07	2.52153e-15	0.664136	0.335864
rs8067056	17	44083948	Muscle_Skeletal	ARL17A	-573100	conditioned	C	T	0.221621	0.0526015	2.97008e-05	1101	8.42147e-10	2.24553e-06	0.000374876	0.999581	4.14197e-05
rs8067056	17	44083948	Muscle_Skeletal	ARL17A	-573100	unconditioned	C	T	0.221621	0.0526015	2.97008e-05	2945	1.78616e-24	2.45755e-18	5.15706e-07	0.709261	0.290739
rs8067056	17	44083948	Muscle_Skeletal	AC091132.4	475005	unconditioned	C	T	0.198367	0.0537466	0.000247257	2955	1.10348e-19	1.52263e-13	5.90213e-07	0.814214	0.185785
rs8067056	17	44083948	Muscle_Skeletal	AC091132.4	475005	conditioned	C	T	0.198367	0.0537466	0.000247257	1118	9.3354e-10	2.18796e-06	0.000426472	0.999531	4.07469e-05
rs8067056	17	44083948	Muscle_Skeletal	AC091132.4	475005	conditioned	C	T	0.198367	0.0537466	0.000247257	2197	1.5697e-10	7.65985e-07	0.000141886	0.69207	0.307787
rs8067056	17	44083948	Muscle_Skeletal	LRRC37A4P	456247	unconditioned	C	T	-0.525777	0.0496896	8.03231e-24	2955	9.02248e-63	1.24496e-56	5.20215e-07	0.717531	0.282468
rs8067056	17	44083948	Muscle_Skeletal	LRRC37A4P	456247	conditioned	C	T	-0.525777	0.0496896	8.03231e-24	825	2.35039e-06	2.48232e-07	0.844931	0.08917	0.0658966
rs8067056	17	44083948	Whole_Blood	WNT3	-826476	unconditioned	C	T	0.196555	0.0515042	0.000152888	1961	5.04437e-07	0.571522	2.28316e-07	0.25851	0.169968
rs8067056	17	44083948	Whole_Blood	AC126544.1	413961	unconditioned	C	T	0.494246	0.0502003	5.54582e-21	2955	1.74134e-65	2.40277e-59	6.52386e-07	0.900089	0.0999106
rs8067056	17	44083948	Whole_Blood	AC126544.1	413961	conditioned	C	T	0.494246	0.0502003	5.54582e-21	1193	1.63205e-06	3.25785e-07	0.749093	0.14943	0.101476
rs8067056	17	44083948	Whole_Blood	AC091132.5	460778	unconditioned	C	T	-0.365541	0.0584817	8.93029e-10	2955	1.60545e-43	2.21527e-37	7.24718e-07	0.999995	4.17751e-06
rs8067056	17	44083948	Whole_Blood	AC091132.5	460778	conditioned	C	T	-0.365541	0.0584817	8.93029e-10	2195	7.16453e-07	3.26354e-07	0.647618	0.294941	0.0574403
rs8067056	17	44083948	Whole_Blood	LRRC37A4P	456247	conditioned	C	T	-0.640653	0.0428081	6.02925e-42	2195	1.9644e-08	7.14249e-07	0.0177517	0.645108	0.33714
rs8067056	17	44083948	Whole_Blood	LRRC37A4P	456247	unconditioned	C	T	-0.640653	0.0428081	6.02925e-42	2955	1.30239e-259	1.79709e-253	5.24412e-07	0.723328	0.276671
rs8067056	17	44083948	Whole_Blood	DND1P1	420711	unconditioned	C	T	0.740111	0.0522194	1.9539e-38	2955	4.53716e-139	6.26056e-133	6.52398e-07	0.900105	0.0998941
rs8067056	17	44083948	Whole_Blood	DND1P1	420711	conditioned	C	T	0.740111	0.0522194	1.9539e-38	1825	1.76103e-07	9.95779e-07	0.147314	0.832968	0.0197167
rs8067056	17	44083948	Whole_Blood	MAPK8IP1P1	-237024	conditioned	C	T	0.611239	0.0445834	2.02383e-36	2194	1.38806e-07	6.48128e-07	0.125459	0.585518	0.289022
rs8067056	17	44083948	Whole_Blood	MAPK8IP1P1	-237024	unconditioned	C	T	0.611239	0.0445834	2.02383e-36	2955	9.91938e-157	1.36872e-150	6.52398e-07	0.900105	0.0998941
rs8067056	17	44083948	Whole_Blood	MAPK8IP1P2	404242	unconditioned	C	T	0.671228	0.0459674	2.50669e-40	2955	2.20985e-208	3.04925e-202	6.52398e-07	0.900105	0.0998941
rs8067056	17	44083948	Whole_Blood	LINC02210	386254	conditioned	C	T	0.34479	0.0263986	1.2053e-33	2196	1.0234e-09	7.21664e-07	0.000925031	0.65195	0.347125
rs8067056	17	44083948	Whole_Blood	LINC02210	386254	unconditioned	C	T	0.34479	0.0263986	1.2053e-33	2955	7.13845e-105	9.84992e-99	4.0775e-07	0.562192	0.437808
rs8067056	17	44083948	Whole_Blood	LINC02210	386254	conditioned	C	T	0.34479	0.0263986	1.2053e-33	1546	1.43256e-08	1.71333e-06	0.00795502	0.95137	0.0406728
rs8067056	17	44083948	Whole_Blood	KANSL1-AS1	-186994	conditioned	C	T	0.598822	0.0505805	1.33399e-28	2194	2.86895e-10	1.10433e-06	0.000259308	0.998145	0.00159458
rs8067056	17	44083948	Whole_Blood	KANSL1-AS1	-186994	unconditioned	C	T	0.598822	0.0505805	1.33399e-28	2955	1.34228e-200	1.85214e-194	6.52398e-07	0.900105	0.0998941
rs8067056	17	44083948	Whole_Blood	KANSL1-AS1	-186994	conditioned	C	T	0.598822	0.0505805	1.33399e-28	2194	4.88301e-30	1.10119e-06	4.41352e-24	0.99531	0.00468854
rs8067056	17	44083948	Whole_Blood	AC005829.2	-254024	conditioned	C	T	0.634382	0.0486072	1.32493e-33	1824	1.73234e-08	1.17603e-06	0.0144914	0.983771	0.00173617
rs8067056	17	44083948	Whole_Blood	AC005829.2	-254024	conditioned	C	T	0.634382	0.0486072	1.32493e-33	2193	3.76706e-09	8.0448e-07	0.00340513	0.726918	0.269676
rs8067056	17	44083948	Whole_Blood	AC005829.2	-254024	unconditioned	C	T	0.634382	0.0486072	1.32493e-33	2955	1.12997e-188	1.55918e-182	3.97657e-07	0.548251	0.451749
rs8067056	17	44083948	Whole_Blood	AC005829.2	-254024	conditioned	C	T	0.634382	0.0486072	1.32493e-33	1822	1.37789e-11	1.1958e-06	1.15226e-05	0.999986	1.68774e-06
rs8067056	17	44083948	Whole_Blood	ARL17B	-355215	unconditioned	C	T	-0.512184	0.0563556	2.52138e-18	2955	3.4511e-20	4.76197e-14	7.24505e-07	0.999702	0.000297749
rs8067056	17	44083948	Whole_Blood	ARL17B	-355215	conditioned	C	T	-0.512184	0.0563556	2.52138e-18	2196	1.24472e-07	9.7356e-07	0.11187	0.874977	0.0131516
rs8067056	17	44083948	Whole_Blood	ARL17B	-355215	conditioned	C	T	-0.512184	0.0563556	2.52138e-18	2196	4.90764e-08	2.26e-07	0.0443611	0.203534	0.752105
rs8067056	17	44083948	Whole_Blood	LRRC37A2	-504929	conditioned	C	T	0.28773	0.0529653	8.78842e-08	1855	1.66114e-12	1.1862e-06	1.40038e-06	0.999992	5.57816e-06
rs8067056	17	44083948	Whole_Blood	LRRC37A2	-504929	conditioned	C	T	0.28773	0.0529653	8.78842e-08	2195	5.02829e-28	7.31254e-07	4.54518e-22	0.660658	0.339341
rs8067056	17	44083948	Whole_Blood	LRRC37A2	-504929	unconditioned	C	T	0.28773	0.0529653	8.78842e-08	2955	1.3992e-47	1.93067e-41	5.14814e-07	0.710071	0.289929
rs3781586	11	68199393	Whole_Blood	PPP6R3	-28806	unconditioned	A	C	0.0907002	0.0237386	0.000150204	1860	1.11834e-09	0.125281	9.26911e-10	0.103064	0.771655
rs10790255	11	118515579	Whole_Blood	DDX6	-146286	conditioned	G	T	-0.0805805	0.0211001	0.000151289	945	0.000667639	5.19625e-05	0.848829	0.0659802	0.0844709
rs10790255	11	118515579	Whole_Blood	DDX6	-146286	unconditioned	G	T	-0.0805805	0.0211001	0.000151289	1953	1.03265e-08	1.31769e-05	0.00078244	0.998422	0.000782411
rs10790255	11	118515579	Osteoclast	AP002954.4	-59737	unconditioned	T	G	-0.405221	0.120118	0.000742113	1382	3.07286e-13	3.92261e-10	0.000782708	0.999154	6.35926e-05
rs10790255	11	118515579	Osteoclast	AP002954.4	-59737	conditioned	T	G	-0.405221	0.120118	0.000742113	1068	0.00064736	6.84167e-05	0.826252	0.0872372	0.0857946
rs2054474	12	28254212	Osteoclast	CCDC91	-31970	unconditioned	G	T	-0.3971	0.125703	0.0015829	1129	3.32483e-05	0.0230273	0.00139261	0.964487	0.0110598
RSID	Reference SNP cluster ID (dbSNP 151)
CHR	Chromosome
POS	Base pair position of the variant according to human reference sequence (GRCh37)
Tissue	The specific tissues of the cis-eQTLs. The Muscle_Skeletal and Wholde_Blood are from GTEXv8.0, Osteoclast is from GEFOS.
Gene	The target genes of the cis-eQTLs
TSS_Distance	Distance between variant and transcription start site (TSS). Positive when variant is downstream of the TSS, negative otherwise
SNP_status	Condition status of eQTLs from PWCoCo, unconditioned: the unconditioned statistics were used in colocalization; conditioned: the statistics from the conditional analysis were used in colocalization;
EA	Effect allele
NEA	Non-effect allele
Beta	The effect allele on the changes of target gene's expression
SE	The standard error of the allele effect
P-value	Strength of evidence against the null hypothesis of no association between variant and target gene expression from standard linear regression
nsnps	Number of variants included into the colocalization
H0	Posterior probability no association with either trait in the region
H1	Posterior probability of association with TBS only
H2	Posterior probability of association with cis-eQTLs only
H3	Posterior probability of association with TBS and cis-eQTLs but two independent SNPs
H4	Posterior probability of association with TBS and cis-eQTLs from one shared SNP
