## Supplementary Table 9 for "The genetic architecture of trabecular bone score and association with fracture: a genome-wide association and meta-analysis": Supplementary table_9.xlsx

### Sheet: Sheet1
Supplementary Table 9: The genetic correlation (rg) between DXA BMDs with skeletal traits, plausible risk factors, and diseases conducted using LDSC
Phenotypes	PMID	LS-BMD(1)			FN-BMD(1)			e-BMD(2)
		rg	SE	P-value	rg	SE	P-value	rg	SE	P-value
TBS	NA	0.8983	0.0603	3.8074e-50	0.81	0.059	6.0323e-43	0.4957	0.0363	1.6382e-42
estimated heel BMD	30048462	0.5687	0.0466	2.8379e-34	0.5562	0.04	4.842e-44	NA	NA	NA
Lumbar spine BMD	26367794	NA	NA	NA	0.7172	0.047	1.4531e-52	0.5687	0.0466	2.8379e-34
Femoral neck BMD	26367794	0.7172	0.047	1.4531e-52	NA	NA	NA	0.5562	0.04	4.842e-44
Skull BMD	37402774	0.5644	0.0604	9.8829e-21	0.4462	0.0561	1.8907e-15	0.3487	0.0479	3.2709e-13
Total body BMD	29304378	1.0018	0.0488	1.231e-93	0.936	0.0409	7.6061e-116	0.6059	0.0366	1.7273e-61
Any fracture	30598549	-0.4645	0.0701	3.4448e-11	-0.5823	0.065	3.4242e-19	-0.489	0.0312	2.7666e-55
Hip fracture	36260985	-0.435	0.0879	7.5163e-07	-0.9033	0.1017	6.5114e-19	-0.4763	0.0589	6.3403e-16
Forearm fracture	37919453	-0.4473	0.0634	1.6942e-12	-0.5107	0.0611	6.6645e-17	-0.6005	0.0306	7.6119e-86
Hand grip	29313844	0.1438	0.046	0.0018	0.1134	0.0465	0.0147	0.0789	0.0267	0.0031
Whole body lean mass	28724990	0.1278	0.0886	0.149	0.0648	0.0786	0.4098	0.0122	0.0386	0.752
Appendicular lean mass	28724990	0.1147	0.083	0.1671	0.1459	0.0729	0.0454	0.0626	0.035	0.0735
Body height	30124842	0.0485	0.0318	0.1275	0.0423	0.0341	0.2145	-0.0457	0.0175	0.009
Body mass index	30124842	0.024	0.0287	0.4036	0.0358	0.0302	0.2362	0.0388	0.0157	0.0136
Type 2 diabetes	30054458	0.0851	0.0488	0.0815	0.093	0.0448	0.0378	0.0591	0.0249	0.0175
25 hydroxyvitamin D concentration	32242144	0.0747	0.0404	0.0643	0.0611	0.0314	0.0517	0.0283	0.0207	0.1715
Coronary artery calcification	37770635	0.1028	0.0811	0.2049	0.1117	0.0801	0.1631	0.0391	0.0312	0.2101
Coronary artery disease	26343387	0.0548	0.0484	0.2573	0.069	0.0427	0.1062	0.0436	0.023	0.058
Phenotypes	The skeletal traits, plausible risk factors, diseases
PMID	The unique reference number assigned to each publication indexed in the PubMed database.
rg	Genetic correlation estimated from LDSC, expressed as the proportion of phenotypic variance that shared due to genetic causes.
SE	Standard error of rg
P-value	Strength of evidence against the null hypothesis of no shared phenotypic variance explained by common genetic variants
Reference
(1): Zheng, H.F. et al. Whole-genome sequencing identifies EN1 as a determinant of bone density and fracture. Nature 526, 112-7 (2015).
(2): Kim, S.K. Identification of 613 new loci associated with heel bone mineral density and a polygenic risk score for bone mineral density, osteoporosis and fracture. PLoS One 13, e0200785 (2018).
