## Supplementary Table 10 for "The genetic architecture of trabecular bone score and association with fracture: a genome-wide association and meta-analysis": Supplementary table_10.xlsx

### Sheet: Sheet1
Supplementary Table 10. Two-sample Mendelian randomization (Inverse variance weighted approach) indicating the causal relationship between TBS and fractures.
Outcome	Exposure	nIVs	OR	lowCI	upCI	P-value
AFX	FN-BMD	13	0.640987	0.595743	0.689667	1.06819e-32
AFX	TBS	14	0.626191	0.581235	0.674625	7.535e-35
ForearmFX	FN-BMD	9	0.587931	0.531809	0.649975	3.16158e-25
ForearmFX	TBS	12	0.663844	0.584248	0.754283	3.22842e-10
HFX	FN-BMD	18	0.5154	0.441019	0.602325	7.7225e-17
HFX	TBS	16	0.575815	0.488248	0.679087	5.44668e-11
Outcome	The fracture used as outcome in two-sample Mendelian randomization, AnyFX: any type of fracture; ForearmFX: Forearm fracture; HipFX: Hip fracture
Exposure	The exposures included in two-sample Mendelian randomization
nIVs	The number of instruments included
OR	Odd ratio of the exposure effect on fractures estimated from inverse variance weighted method
lowCI	The lower 95% confidence interval of OR
upCI	The upper 95% confidence interval of OR
P-value	Strength of evidence against the null hypothesis of no causal effect of risk factors on fractures
