## Supplementary Table 11 for "The genetic architecture of trabecular bone score and association with fracture: a genome-wide association and meta-analysis": Supplementary table_11.xlsx

### Sheet: Sheet1
Supplementary Table 11. Sensitivity analysis of two-sample Mendelian Randomization, Heterogeneity test, Pleiotropy test, and Instrument Strength
Outcome	Exposure	Heterogeneity test				Pleiotropy test			F-statistic
		method	Q	Q_df	Q_pval	egger_intercept	SE	P-value
AnyFX	FNBMD	MR Egger	13.9931	11	0.233377	-0.000428161	0.0120583	0.972311	46.5845
	FNBMD	Inverse variance weighted	13.9947	12	0.301048
	TBS	MR Egger	9.93557	12	0.621613	0.0103056	0.00733131	0.185174	45.8487
	TBS	Inverse variance weighted	11.9116	13	0.53491
ForearmFX	FNBMD	MR Egger	9.2187	7	0.237333	-0.00294982	0.0150716	0.850389	47.8395
	FNBMD	Inverse variance weighted	9.26915	8	0.320102
	TBS	MR Egger	17.4182	10	0.0656077	0.00175853	0.0159107	0.91418	34.2393
	TBS	Inverse variance weighted	17.4395	11	0.0955317
HipFX	FNBMD	MR Egger	24.6799	16	0.0756701	0.0172242	0.0261442	0.519385	49.7001
	FNBMD	Inverse variance weighted	25.3494	17	0.087157
	TBS	MR Egger	17.2722	14	0.241962	0.00218112	0.0178666	0.904572	54.1062
	TBS	Inverse variance weighted	17.2906	15	0.301791
Outcome	The fracture used as outcome in MVMR, AnyFX: any type of fracture; ForearmFX: Forearm fracture; HipFX: Hip fracture
Exposure	The exposure used in two-sample MR
method	The model used to test the excientence of heterogeneity
Q	Cochran’s Q statistic
Q_df	degrees of freedom
Q_pavl	Strength of evidence against the null hypothesis of no heterogeneity
egger_intercept	MR-Egger regression intercept
SE	Standard error of the MR-Egger intercept.
P-value	Strength of evidence against the null hypothesis of no pleiotropy
F-statistic	Measurement of instrument strength; F-statistics > 10 indicate less evidence of weak instruments bias.
