## Supplementary Table 12 for "The genetic architecture of trabecular bone score and association with fracture: a genome-wide association and meta-analysis": Supplementary table_12.xlsx

### Sheet: Sheet1
Supplementary Table 12: Instruments used in Multivariable Mendelian randomization (MVMR) and their associations with TBS and FN-BMD(1)
Clumping	RSID	CHR	POS	EA	NEA	TBS GWAS				FNBMD GWAS
						EAF	BETA	SE	P-value	EAF	BETA	SE	P-value
TBS	rs34920465	1	22700351	A	G	0.8255	-0.0674	0.0085	3.069e-15	0.784089	-0.079772	0.011066	1.81e-12
	rs2033347	1	68658603	A	C	0.619	-0.0842	0.0079	2.44e-26	0.591408	-0.034902	0.008083	2.42e-05
	rs72749983	1	234779404	T	C	0.1643	-0.0501	0.0088	1.401e-08	0.127287	-0.018763	0.009869	0.062858
	rs1530164	2	42194545	A	T	0.838	0.0506	0.0089	1.342e-08	0.843994	0.024365	0.010192	0.019348
	rs2113841	2	166622109	T	C	0.4797	-0.0388	0.0066	3.662e-09	0.418457	-0.049712	0.007537	1.13e-10
	rs62259232	3	41112656	A	G	0.5433	0.0605	0.0066	2.913e-20	0.444551	0.057605	0.007516	6.71e-14
	rs6827815	4	999445	C	G	0.8477	0.0517	0.0093	3.199e-08	0.813922	0.045937	0.011017	4.55e-05
	rs11934731	4	88831249	A	G	0.6764	-0.0387	0.007	2.893e-08	0.683373	-0.034671	0.007942	1.97e-05
	rs1366594	5	88376061	A	C	0.5301	-0.008	0.0065	0.2194	0.477407	0.079453	0.007525	5.44e-25
	rs10946458	6	21391282	T	C	0.6687	0.0233	0.007	0.0008232	0.661575	0.044918	0.007974	3.63e-08
	rs12190367	6	45208938	A	G	0.678	0.0475	0.0083	9.407e-09	0.753381	0.00271	0.008738	0.761516
	rs13204965	6	127167072	A	C	0.7504	0.0439	0.0076	6.696e-09	0.80541	0.051765	0.008918	1.39e-08
	rs3020332	6	152008924	T	C	0.4543	0.053	0.0065	4.59e-16	0.413604	0.04071	0.00851	2.9e-06
	rs10246805	7	38156102	T	C	0.1721	0.055	0.0087	2.954e-10	0.159427	0.048017	0.009937	2.3e-06
	rs4448201	7	96154912	C	G	0.6607	0.072	0.0069	2.352e-25	0.700398	0.065631	0.007895	4.37e-16
	rs2536185	7	120984041	T	G	0.4481	0.0116	0.0066	0.07759	0.466189	0.049584	0.007513	1.1e-10
	rs13264172	8	120012861	A	T	0.5325	-0.0685	0.0065	1.103e-25	0.578361	-0.059272	0.007564	1.83e-14
	rs4568902	10	28476516	A	G	0.8029	-0.0734	0.0082	4.678e-19	0.736436	0.014841	0.009405	0.122578
	rs3959926	11	15715315	T	C	0.2081	0.042	0.008	1.757e-07	0.231901	0.073139	0.009078	3.34e-15
	rs6485690	11	46798631	A	G	0.3365	0.0443	0.007	2.225e-10	0.424423	0.031659	0.008134	0.000141
	rs3781586	11	68199393	A	C	0.1601	-0.0693	0.0089	8.874e-15	0.147335	-0.044516	0.01035	2.6e-05
	rs10892248	11	118501022	A	G	0.2206	-0.0455	0.0079	7.748e-09	0.221321	-0.010228	0.009119	0.272383
	rs12814794	12	26440698	A	G	0.7588	-0.0454	0.0076	2.679e-09	0.687589	-0.030778	0.008726	0.000561
	rs58973023	13	42959133	A	T	0.5156	0.0885	0.0077	1.758e-30	0.596022	0.033845	0.011006	0.002631
	rs12879811	14	54843644	T	C	0.5807	-0.0421	0.0066	2.028e-10	0.506683	-0.000738	0.007615	0.924475
	rs73324698	14	91415002	A	G	0.1587	0.0536	0.009	2.891e-09	0.166348	0.034665	0.010181	0.000869
	rs10794639	16	377367	A	G	0.5355	0.0198	0.0066	0.002511	0.541687	0.051188	0.007546	3.3e-11
	rs71390846	16	86714715	C	G	0.1866	-0.0582	0.0085	7.374e-12	0.173667	-0.059106	0.009756	3.16e-09
	rs7209460	17	2048713	T	C	0.6969	0.0178	0.0071	0.01243	0.705251	0.050829	0.008199	1.35e-09
	rs11652763	17	42208172	A	G	0.0962	0.0254	0.0112	0.02372	0.147574	0.083568	0.012659	1.09e-10
	rs8067056	17	44083948	T	C	0.6203	0.0465	0.0072	9.845e-11	0.643835	0.011535	0.008335	0.175644
	rs35793014	20	10632577	A	G	0.0289	-0.1106	0.0195	1.441e-08	0.0330151	-0.058297	0.023516	0.015302
FNBMD	rs7524102	1	22698447	A	G	0.8252	-0.0666	0.0085	5.69e-15	0.801671	-0.083798	0.009823	7.36e-17
	rs7554551	1	68665023	T	C	0.658	-0.0642	0.0069	7.684e-21	0.693317	-0.054899	0.008202	6e-11
	rs72749983	1	234779404	T	C	0.1643	-0.0501	0.0088	1.401e-08	0.127287	-0.018763	0.009869	0.062858
	rs1530164	2	42194545	A	T	0.838	0.0506	0.0089	1.342e-08	0.843994	0.024365	0.010192	0.019348
	rs36058563	2	166567403	A	G	0.4916	-0.0368	0.0077	1.861e-06	0.442164	-0.057212	0.008015	2.98e-12
	rs436448	3	41121251	T	C	0.4285	-0.0576	0.0066	2.097e-18	0.480191	-0.063845	0.007565	1.56e-16
	rs6827815	4	999445	C	G	0.8477	0.0517	0.0093	3.199e-08	0.813922	0.045937	0.011017	4.55e-05
	rs11934731	4	88831249	A	G	0.6764	-0.0387	0.007	2.893e-08	0.683373	-0.034671	0.007942	1.97e-05
	rs1366594	5	88376061	A	C	0.5301	-0.008	0.0065	0.2194	0.477407	0.079453	0.007525	5.44e-25
	rs10946458	6	21391282	T	C	0.6687	0.0233	0.007	0.0008232	0.661575	0.044918	0.007974	3.63e-08
	rs12190367	6	45208938	A	G	0.678	0.0475	0.0083	9.407e-09	0.753381	0.00271	0.008738	0.761516
	rs13194508	6	127144683	T	C	0.7503	0.0431	0.0076	1.339e-08	0.804535	0.051843	0.008915	1.3e-08
	rs9478217	6	151874122	A	G	0.4059	-0.0508	0.0066	1.998e-14	0.517343	-0.052736	0.007608	1.23e-11
	rs4281029	7	38153650	A	C	0.2029	0.0512	0.0082	3.621e-10	0.187749	0.056816	0.009361	2.96e-09
	rs4448201	7	96154912	C	G	0.6607	0.072	0.0069	2.352e-25	0.700398	0.065631	0.007895	4.37e-16
	rs2536185	7	120984041	T	G	0.4481	0.0116	0.0066	0.07759	0.466189	0.049584	0.007513	1.1e-10
	rs1485307	8	120007395	T	C	0.4535	0.0651	0.0065	2.282e-23	0.417343	0.061597	0.00761	2.49e-15
	rs4568902	10	28476516	A	G	0.8029	-0.0734	0.0082	4.678e-19	0.736436	0.014841	0.009405	0.122578
	rs3959926	11	15715315	T	C	0.2081	0.042	0.008	1.757e-07	0.231901	0.073139	0.009078	3.34e-15
	rs6485690	11	46798631	A	G	0.3365	0.0443	0.007	2.225e-10	0.424423	0.031659	0.008134	0.000141
	rs1785493	11	68208345	T	C	0.3564	-0.0459	0.0069	3.38e-11	0.365235	-0.045109	0.008037	4.06e-08
	rs10892248	11	118501022	A	G	0.2206	-0.0455	0.0079	7.748e-09	0.221321	-0.010228	0.009119	0.272383
	rs12814794	12	26440698	A	G	0.7588	-0.0454	0.0076	2.679e-09	0.687589	-0.030778	0.008726	0.000561
	rs58973023	13	42959133	A	T	0.5156	0.0885	0.0077	1.758e-30	0.596022	0.033845	0.011006	0.002631
	rs12879811	14	54843644	T	C	0.5807	-0.0421	0.0066	2.028e-10	0.506683	-0.000738	0.007615	0.924475
	rs73324698	14	91415002	A	G	0.1587	0.0536	0.009	2.891e-09	0.166348	0.034665	0.010181	0.000869
	rs10794639	16	377367	A	G	0.5355	0.0198	0.0066	0.002511	0.541687	0.051188	0.007546	3.3e-11
	rs71390846	16	86714715	C	G	0.1866	-0.0582	0.0085	7.374e-12	0.173667	-0.059106	0.009756	3.16e-09
	rs7209460	17	2048713	T	C	0.6969	0.0178	0.0071	0.01243	0.705251	0.050829	0.008199	1.35e-09
	rs11652763	17	42208172	A	G	0.0962	0.0254	0.0112	0.02372	0.147574	0.083568	0.012659	1.09e-10
	rs8067056	17	44083948	T	C	0.6203	0.0465	0.0072	9.845e-11	0.643835	0.011535	0.008335	0.175644
	rs35793014	20	10632577	A	G	0.0289	-0.1106	0.0195	1.441e-08	0.0330151	-0.058297	0.023516	0.015302
Clumping	The variant associations strength with exposures for clumping
RSID	Reference SNP cluster ID (dbSNP 151)
CHR	Chromosome
POS	Base pair position of the variant according to human reference sequence (GRCh37)
EA	Effect allele
NEA	Non-effect allele
EAF	Effect allele frequency
BETA	Per allele effect in standard deviations of TBS
SE	Standard error of the BETA
P-value	Strength of evidence against the null hypothesis of no association between variant and TBS/FN-BMD from standard linear regression
Reference
(1): Zheng, H.F. et al. Whole-genome sequencing identifies EN1 as a determinant of bone density and fracture. Nature 526, 112-7 (2015).
