## Supplementary Table 13 for "The genetic architecture of trabecular bone score and association with fracture: a genome-wide association and meta-analysis": Supplementary table_13.xlsx

### Sheet: Sheet1
Supplementary Table 13: Instruments used in Multivariable Mendelian randomization (MVMR) and their associations with TBS and e-BMD(1)
RSID	CHR	POS	EA	NEA		TBS GWAS			eBMD GWAS
					EAF	BETA	SE	P-value	EAF	BETA	SE	P-value
rs34920465	1	22700351	A	G	0.8255	-0.0674	0.0085	3.069e-15	0.824079	-0.0630315	0.00270811	3.3e-126
rs2033347	1	68658603	A	C	0.619	-0.0842	0.0079	2.44e-26	0.619416	-0.0228013	0.00212775	1.3e-26
rs2566774	1	68694877	T	C	0.1899	0.0305	0.0083	0.0002378	0.187969	0.0412901	0.00264287	1.2e-62
rs12138754	1	113055653	A	G	0.21	0.0218	0.008	0.006573	0.212717	0.0330763	0.0025294	4e-40
rs12038494	1	172230239	A	G	0.5238	0.0166	0.0066	0.01193	0.51986	0.0275432	0.002099	1.5e-43
rs72749983	1	234779404	T	C	0.1643	-0.0501	0.0088	1.401e-08	0.167386	-0.000798156	0.0027649	0.74
rs12756922	1	240569411	A	G	0.8388	-0.0472	0.011	1.734e-05	0.839288	-0.0865499	0.00292954	3e-206
rs12714240	2	28941150	A	G	0.6423	-0.0094	0.0068	0.1692	0.641585	-0.0229243	0.00215324	2.9e-28
rs1530164	2	42194545	A	T	0.838	0.0506	0.0089	1.342e-08	0.837919	0.0299254	0.00281079	5.2e-28
rs4305309	2	54683711	T	C	0.3555	0.0246	0.0068	0.0003012	0.357092	0.0797709	0.00215879	8.6E-319
rs62153852	2	99934713	T	C	0.2732	0.0036	0.0073	0.6204	0.272647	0.0155737	0.00231186	2.1e-11
rs2069035	2	160020510	T	C	0.6582	-0.0066	0.0068	0.3354	0.659265	-0.0255014	0.00217455	1.7e-35
rs2113841	2	166622109	T	C	0.4797	-0.0388	0.0066	3.662e-09	0.481653	-0.0052114	0.00207216	0.011
rs6737178	2	202823169	T	G	0.454	-0.0179	0.0067	0.007391	0.457358	-0.034086	0.00207649	6.7e-62
rs62259232	3	41112656	A	G	0.5433	0.0605	0.0066	2.913e-20	0.542929	0.0464286	0.00209876	2.5e-121
rs13088318	3	101242751	A	G	0.6656	-0.0111	0.0069	0.1106	0.663372	-0.0188206	0.00220216	2.6e-17
rs12636577	3	113497507	A	G	0.6509	-0.0089	0.0069	0.1944	0.656959	-0.0139702	0.0021902	5.1e-12
rs9810194	3	156600746	A	G	0.8284	0.0356	0.0102	0.0005069	0.827994	0.0458405	0.00276178	2.9e-67
rs11925651	3	168645335	A	T	0.2677	0.0016	0.0074	0.8305	0.274748	-0.0186483	0.00233262	1.1e-16
rs7614560	3	186005174	A	G	0.7844	0.0022	0.0081	0.7841	0.781407	-0.0173555	0.00253456	1.5e-12
rs13070996	3	196906074	T	G	0.2761	0.0043	0.0073	0.5556	0.277961	-0.0146126	0.00232286	3.3e-11
rs6827815	4	999445	C	G	0.8477	0.0517	0.0093	3.199e-08	0.852874	0.0724632	0.0029507	3.3e-149
rs1386625	4	38361120	A	G	0.093	0	0.0115	0.9981	0.0970105	0.049771	0.00355868	6.9e-49
rs7665712	4	57754928	C	G	0.6135	-0.0062	0.008	0.4331	0.613174	-0.0218713	0.00214756	6.1e-24
rs11934731	4	88831249	A	G	0.6764	-0.0387	0.007	2.893e-08	0.67998	-0.0379469	0.00223545	2.3e-70
rs72921443	4	127528506	T	C	0.0798	0.0095	0.0121	0.4303	0.08019	-0.0282767	0.00382996	3.3e-15
rs6844904	4	146167657	A	G	0.8345	-0.0066	0.0088	0.4511	0.831745	0.0343781	0.00278532	1.9e-37
rs185631031	4	157526158	A	C	0.6428	-0.0086	0.008	0.2863	0.641964	0.0197918	0.00217345	4.5e-20
rs13179493	5	39426307	T	C	0.7048	-0.0268	0.0073	0.0002557	0.707768	-0.0323912	0.00231933	4.2e-49
rs2052480	5	80282962	A	G	0.2846	0.0163	0.0072	0.02436	0.285217	0.0298427	0.00230862	7.3e-41
rs368510	5	148787469	A	G	0.3318	0.013	0.007	0.06382	0.332643	0.0282248	0.00220672	6.8e-40
rs960192	5	172998750	T	C	0.6004	-0.0027	0.0067	0.6794	0.601927	0.0183338	0.00212581	1.1e-18
rs1299773	6	7037891	T	C	0.9798	0.0229	0.0246	0.3516	0.98096	-0.0820952	0.00763993	1.3e-28
rs12190367	6	45208938	A	G	0.678	0.0475	0.0083	9.407e-09	0.676365	0.00990869	0.00220877	3.3e-05
rs9447030	6	74508038	A	G	0.5087	-0.0065	0.0065	0.3245	0.514619	-0.02609	0.00206782	9e-41
rs72945685	6	107962470	T	C	0.1109	0.0047	0.0104	0.6496	0.111258	0.0262775	0.00328817	6.9e-18
rs13204965	6	127167072	A	C	0.7504	0.0439	0.0076	6.696e-09	0.744145	-0.0156948	0.00236781	6.8e-11
rs3020332	6	152008924	T	C	0.4543	0.053	0.0065	4.59e-16	0.449537	0.0776897	0.00208044	7.8E-332
rs2969072	7	2530431	A	G	0.3227	0.0043	0.007	0.5355	0.325417	0.0140817	0.00219653	7.2e-12
rs10246805	7	38156102	T	C	0.1721	0.055	0.0087	2.954e-10	0.169318	0.0626562	0.00274211	8.5e-119
rs4448201	7	96154912	C	G	0.6607	0.072	0.0069	2.352e-25	0.660225	0.0482817	0.00217312	1.2e-120
rs17284876	7	120869464	T	G	0.1783	-0.002	0.0086	0.8144	0.179377	0.125166	0.00267901	7.6E-509
rs6977460	7	138667788	A	G	0.7449	0.0154	0.0075	0.03932	0.741671	0.0180478	0.00234943	1.9e-14
rs2069442	7	150755205	C	G	0.2565	-0.0209	0.0076	0.006385	0.255517	-0.0217593	0.00235375	4.9e-21
rs2929308	8	9084121	A	T	0.5138	-0.0219	0.0067	0.001095	0.509721	-0.0487802	0.00208931	2e-126
rs6471752	8	49309167	T	C	0.1492	-0.0263	0.0092	0.004219	0.153093	-0.0248685	0.00290572	4.4e-19
rs2737265	8	116667634	A	G	0.7218	-0.0032	0.0073	0.6565	0.718653	-0.0381349	0.00232378	2e-65
rs13264172	8	120012861	A	T	0.5325	-0.0685	0.0065	1.103e-25	0.531784	-0.0125207	0.0020947	3.2e-11
rs785836	9	248428	T	C	0.3515	0.0125	0.0069	0.06752	0.351199	0.013962	0.0021936	1e-10
rs4961733	9	16686327	A	G	0.7965	-0.0038	0.0082	0.6455	0.801594	0.0290091	0.00262458	3.3e-29
rs11142400	9	73017959	A	G	0.329	0.0176	0.007	0.01245	0.331733	0.0136352	0.00222169	4.3e-09
rs12683791	9	96463094	T	C	0.7264	-0.0083	0.0073	0.2558	0.728983	-0.0280191	0.00235105	2.7e-36
rs9657746	9	133481563	C	G	0.6521	0.0229	0.0069	0.0009435	0.650274	0.0306599	0.00220002	1e-49
rs488535	10	3629908	T	C	0.7015	0.0023	0.0072	0.7514	0.705022	0.0181615	0.00229459	5.6e-15
rs4568902	10	28476516	A	G	0.8029	-0.0734	0.0082	4.678e-19	0.80065	0.0272284	0.002617	5.1e-29
rs947091	10	31054186	A	G	0.4863	0.0079	0.0066	0.2314	0.48316	0.0432843	0.00208841	1.3e-99
rs1159798	10	54412493	A	C	0.2296	0.005	0.0079	0.5272	0.224026	0.0700856	0.00249115	4.1e-182
rs1945627	11	15226187	A	G	0.9256	-0.0229	0.0125	0.0672	0.929805	-0.0597392	0.00406523	7.9e-53
rs6485690	11	46798631	A	G	0.3365	0.0443	0.007	2.225e-10	0.339929	0.0360067	0.0021907	4.4e-67
rs3781586	11	68199393	A	C	0.1601	-0.0693	0.0089	8.874e-15	0.165295	-0.047068	0.00279466	1.1e-71
rs603676	11	86866109	T	C	0.6585	0.0304	0.0069	1.054e-05	0.658902	0.066991	0.00218324	7.1e-219
rs10892248	11	118501022	A	G	0.2206	-0.0455	0.0079	7.748e-09	0.224938	-0.0302588	0.00248322	7e-32
rs78239753	12	13335571	A	G	0.0387	-0.0162	0.0175	0.3535	0.038854	0.0976677	0.00550369	2.7e-77
rs12814794	12	26440698	A	G	0.7588	-0.0454	0.0076	2.679e-09	0.754207	-0.0284779	0.00242749	1.7e-33
rs55849728	12	90533915	T	C	0.4002	-0.0055	0.0068	0.4229	0.401273	0.0547485	0.00212321	6.7e-157
rs8002850	13	22811940	A	G	0.3333	-0.0083	0.0069	0.2342	0.334303	-0.0313306	0.00221469	4.6e-49
rs58973023	13	42959133	A	T	0.5156	0.0885	0.0077	1.758e-30	0.51285	0.051899	0.00209231	2.5e-144
rs3812849	13	74701736	A	C	0.7342	0.0066	0.0075	0.381	0.735075	0.0208148	0.00237135	3.7e-19
rs7998317	13	99586238	T	C	0.7013	0.0008	0.0073	0.908	0.699201	-0.0378023	0.00227802	2.3e-66
rs55648471	14	23300771	A	G	0.8114	0.0102	0.0084	0.2272	0.803738	0.0200337	0.00264457	1.4e-14
rs13379337	14	35224430	A	C	0.4833	0.0013	0.0066	0.8483	0.488342	0.0243281	0.00210103	2.8e-30
rs35107139	14	54419106	A	C	0.6001	-0.0178	0.0069	0.009846	0.595791	-0.0635749	0.00220355	9.3e-196
rs12879811	14	54843644	T	C	0.5807	-0.0421	0.0066	2.028e-10	0.589146	-0.0141738	0.00213232	6.1e-12
rs73324698	14	91415002	A	G	0.1587	0.0536	0.009	2.891e-09	0.155944	0.0264011	0.00289521	6.9e-22
rs62007686	14	103899344	A	G	0.6455	0.0219	0.0069	0.001396	0.655215	0.0436142	0.00220153	2.1e-91
rs77654891	15	30062404	A	C	0.0634	-0.027	0.0134	0.04392	0.063124	-0.0251653	0.00429708	9e-10
rs2414098	15	51537806	T	C	0.3867	-0.0278	0.008	0.0005123	0.386574	-0.0380203	0.00215944	1.8e-75
rs6494633	15	67423306	T	C	0.4697	-0.0155	0.0065	0.01799	0.471488	-0.0268285	0.00209741	5.4e-41
rs71378512	16	410178	A	G	0.0482	-0.0508	0.0177	0.004072	0.047139	-0.0988047	0.00545443	4.6e-77
rs7191269	16	51784918	A	G	0.5952	0.0121	0.0066	0.068	0.596959	0.0337215	0.00212521	9.4e-62
rs71390846	16	86714715	C	G	0.1866	-0.0582	0.0085	7.374e-12	0.188131	-0.0450765	0.00268239	2.3e-71
rs8072532	17	2045273	A	G	0.6969	0.0179	0.0071	0.01195	0.697622	0.054022	0.0022673	1.6e-135
rs8067056	17	44083948	T	C	0.6203	0.0465	0.0072	9.845e-11	0.623164	0.0175917	0.00214797	1.2e-16
rs4635400	18	13719510	A	G	0.3652	-0.0173	0.0067	0.01027	0.359543	-0.0526902	0.00218128	2.8e-140
rs884205	18	60054857	A	C	0.2484	-0.0339	0.0076	8.597e-06	0.252704	-0.0261596	0.00242543	8.4e-30
rs78015143	18	77248691	A	G	0.0932	0.0345	0.0114	0.002541	0.098289	0.0285075	0.00352602	3.4e-17
rs11084888	19	1162376	A	G	0.3115	-0.009	0.0084	0.2858	0.311403	-0.0351385	0.00226235	3.4e-57
rs11881367	19	33551428	A	G	0.0964	0.0361	0.0112	0.00122	0.093486	0.112692	0.00359574	3e-226
rs10407062	19	57799618	T	C	0.5386	0.0034	0.0065	0.606	0.546651	0.0148725	0.00210074	2.7e-13
rs35793014	20	10632577	A	G	0.0289	-0.1106	0.0195	1.441e-08	0.027736	-0.0972368	0.00637988	5.8e-56
rs74815643	20	39661084	A	G	0.8498	-0.0091	0.0092	0.322	0.844456	0.0352324	0.00288957	4e-39
rs11088458	21	40350120	A	G	0.2888	0.03	0.0072	3.429e-05	0.286243	0.0477703	0.00233796	6.2e-99
rs62224116	22	19673053	A	C	0.8946	-0.004	0.0112	0.7242	0.890795	0.101665	0.00343526	4.5e-203
RSID	Reference SNP cluster ID (dbSNP 151)
CHR	Chromosome
POS	Base pair position of the variant according to human reference sequence (GRCh37)
EA	Effect allele
NEA	Non-effect allele
EAF	Effect allele frequency
BETA	Per allele effect in standard deviations of TBS
SE	Standard error of the BETA
P-value	Strength of evidence against the null hypothesis of no association between variant and TBS/e-BMD from standard linear regression
Reference
(1): Kim, S.K. Identification of 613 new loci associated with heel bone mineral density and a polygenic risk score for bone mineral density, osteoporosis and fracture. PLoS One 13, e0200785 (2018).
