## Supplementary Table 14 for "The genetic architecture of trabecular bone score and association with fracture: a genome-wide association and meta-analysis": Supplementary table_14.xlsx

### Sheet: Sheet1
Supplementary Table 14: Multivariable Mendelian randomization (MVMR) indicating the direct causal effect of TBS on fractures independent of e-BMD
Outcome	Exposure	MVMR(IVW)							MVMR-Q(het)
		OR	lowCI	upCI	P-value	F-statistic	Heterogeneity(Q)	Q-pval	OR_het	lowCI	upCI	FTS	Heterogeneity(Q-het)	Q(het)-pval
AnyFX	e-BMD	0.642873	0.597423	0.69178	3.45491e-32	9.8377	160.276	1.80782e-07	0.6587	0.551563	0.774916	30.6957	149.131	2.25366e-06
AnyFX	TBS	0.827862	0.749305	0.914655	0.00020423	9.67966			0.82107	0.66965	0.988072	10.4208
ForearmFX	e-BMD	0.461197	0.41543	0.512006	9.85144e-48	9.46874	299.885	9.68592e-26	0.496374	0.428271	0.649859	28.5636	280.716	5.05642e-23
ForearmFX	TBS	0.921214	0.799141	1.06193	0.257859	9.35961			0.922781	0.692117	1.15027	10.0874
HipFX	e-BMD	0.629209	0.535447	0.739389	1.82888e-08	23.0448	147.364	3.50608e-06	0.664567	0.485294	0.829444	29.4655	141.209	1.13943e-05
HipFX	TBS	0.675669	0.542994	0.840762	0.00043957	10.0791			0.594921	0.444858	0.88692	10.8459
Clumping was performed based variants associations with TBS
Outcome	The fracture used as outcome in MVMR, AnyFX: any type of fracture; ForearmFX: Forearm fracture; HipFX: Hip fracture
Exposure	The exposures included in MVMR
MVMR(IVW)	The MVMR estimated based on inverse variance weighted approach
OR	Odd ratio of the exposure effect on fractures estimated from MVMR(IVW)
lowCI	The lower 95% confidence interval of OR
upCI	The upper 95% confidence interval of OR
P-value	Strength of evidence against the null hypothesis of no causal effect between exposures and fractures
F-statistic	Conditional F-statistic indicating evidence of weak instrument bias
Heterogeneity(Q)	Cochran’s Q statistic for test of heterogeneity
Q-pval	Strength of evidence against the null hypothesis of no heterogeneity effect
MVMR-Q(het)	The MVMR based on Q-statistic minimisation approach
OR_het	Odd ratio of the exposure effect on fractures estimated from MVMR-Q(het)
lowCI	The lower 95% confidence interval of OR_het
upCI	The upper 95% confidence interval of OR_het
FTS	Conditional F-statistic (accounting for covariance between exposures) indicating the eevidence of weak instrument bias
Heterogeneity(Q-het)	Cochran’s Q statistic (accounting for covariance between exposures) for test of heterogeneity
Q(het)-pval	Strength of evidence against the null hypothesis of no heterogeneity effect
